# Longitudinal single-cell epitope and RNA-sequencing reveals the immunological impact of type 1 interferon autoantibodies in critical COVID-19

**DOI:** 10.1101/2021.03.09.434529

**Authors:** Monique G.P. van der Wijst, Sara E. Vazquez, George C. Hartoularos, Paul Bastard, Tianna Grant, Raymund Bueno, David S. Lee, John R. Greenland, Yang Sun, Richard Perez, Anton Ogorodnikov, Alyssa Ward, Sabrina A. Mann, Kara L. Lynch, Cassandra Yun, Diane V. Havlir, Gabriel Chamie, Carina Marquez, Bryan Greenhouse, Michail S. Lionakis, Philip J. Norris, Larry J. Dumont, Kathleen Kelly, Peng Zhang, Qian Zhang, Adrian Gervais, Tom Le Voyer, Alexander Whatley, Yichen Si, Ashley Byrne, Alexis J. Combes, Arjun Arkal Rao, Yun S. Song, UCSF COMET consortium, Gabriela K. Fragiadakis, Kirsten Kangelaris, Carolyn S. Calfee, David J. Erle, Carolyn Hendrickson, Matthew F. Krummel, Prescott G. Woodruff, Charles R. Langelier, Jean-Laurent Casanova, Joseph L. Derisi, Mark S. Anderson, Chun Jimmie Ye

## Abstract

Type I interferon (IFN-I) neutralizing autoantibodies have been found in some critical COVID-19 patients; however, their prevalence and longitudinal dynamics across the disease severity scale, and functional effects on circulating leukocytes remain unknown. Here, in 284 COVID-19 patients, we found IFN-I autoantibodies in 19% of critical, 6% of severe and none of the moderate cases. Longitudinal profiling of over 600,000 peripheral blood mononuclear cells using multiplexed single-cell epitope and transcriptome sequencing from 54 COVID-19 patients, 15 non-COVID-19 patients and 11 non-hospitalized healthy controls, revealed a lack of IFN-I stimulated gene (ISG-I) response in myeloid cells from critical cases, including those producing anti-IFN-I autoantibodies. Moreover, surface protein analysis showed an inverse correlation of the inhibitory receptor LAIR-1 with ISG-I expression response early in the disease course. This aberrant ISG-I response in critical patients with and without IFN-I autoantibodies, supports a unifying model for disease pathogenesis involving ISG-I suppression via convergent mechanisms.
