## Supplementary material for "Longitudinal single-cell epitope and RNA-sequencing reveals the immunological impact of type 1 interferon autoantibodies in critical COVID-19": Table 2

### Sheet: Table2_SFGHCohortData
Characteristic	Anti-IFNA2 neg (n = 224)	Anti-IFNA2 pos** (n = 7)	p-value (Fisher's exact test: FE, Kolmogorov-Smirnov: KS)
Mean Age (Std.)	50.3 (15.9)	55.3 (13.3)
Sex
Male	144	6	0.46 (FE)
Female	78	1
unknown	2	0
Race
Black or African-American (8%)	19	0	1 (FE)
White (6%)	12	0	1 (FE)
Asian (6%)	12	1	0.35 (FE)
Other, including Hispanic or Latino Ethnicity (78%)	178	5	1 (FE)
Not reported (2%)	3	1	0.13 (FE)
Ethnicity
Hispanic or Latino (75%)	170	5	0.68 (FE)
non Hispanic or Latino (25%)	54	2
Hospital Admission	103	7	0.15 (FE)
Non-invasive oxygenation or more	79	6	0.12 (FE)
ICU	48	6	0.02 (FE)
Mechanical ventilation	31	4	0.04 (FE)
Pressors	25	5	0.006 (FE)
Death	7	2	0.04 (FE)
Mean Length of Stay (Std.)	5.6 (10.7)	28 (30.0)	0.0005(KS)
Men	5.5 (9.6)	30.2 (32.3)	0.003 (KS)
Women	5.4 (12.3)	15 (n=1)	0.3 (KS)
**positives: RLBA value > 6std.dev above healthy control mean
