## Supplementary material for "Longitudinal single-cell epitope and RNA-sequencing reveals the immunological impact of type 1 interferon autoantibodies in critical COVID-19": Table 3

### Sheet: Table3_CommunityCohort
Characteristic	C19+ anti-IFNA2 neg (n = 50)†	C19+ anti-IFNA2 pos** (n = 4)	C19- (n = 15)††
Mean Age (Std.)	58.1 (16.8)	56.3 (11.8)	61.5 (14.2)
Sex
Male	37	4	7
Female	13	0	8
Race
White or Caucasian	13	0	7
Asian	9	1	3
Native Hawaiian/ Other Pacific Islander	3	0	0
Black/ African-American	1	0	1
Other/Multiple Races	22	3	2
Unknown	2	0	2
Ethnicity
Hispanic / Latino	20	3	1
Non Hispanic / Latino	30	1	11
Unknown	0	0	3
Duration hospitalization (Std.)	18.3 (15.6)	22.3 (8.4)	7.5 (5.1)
Died
yes	6	1	4
no	44	3	11
**positives: RLBA value >6std.dev above healthy control mean
† 1/50 not tested for anti-IFNA2
†† 1/15 not tested for anti-IFNA2
