## Supplementary material for "Longitudinal single-cell epitope and RNA-sequencing reveals the immunological impact of type 1 interferon autoantibodies in critical COVID-19": Table 4

### Sheet: Table3_CommunityCohort
Characteristics	Anti-IFNA2 neg (n = 4028)	Anti-IFNA2 pos** (n = 13)	p-value (Fisher's exact test)
Mean Age (Std.)	41.0 (15.9)	51.5 (20.3)
Sex
Male	1811	5	0.77
Female	1731	6
Unknown	486	2
Race/Ethnicity
Hispanic or Latino (33.6%)	1354	4	1
White or Caucasian (36.2%)	1458	2	0.15
Asian or Pacific Islander (8.6%)	347	1	1
Two or more races (2.8%)	113	2	0.05
Black or African-American (2.0%)	79	1	0.23
Other (3.6%)	143	1	0.38
Unknown (13.2%)	534	2	0.69
Antibody Test Result
Positive	117	0
Not detected	3723	11
Unknown	188	2
PCR Test Result
Positive	64	0
Not detected	3684	10
Unknown	280	3
Antibody + PCR testing
Positive for one or both tests	154	0
Negative or unknown for both	3874	13
**positives defined by zscore >3.3 (p=0.005)
