## Supplementary material for "Longitudinal single-cell epitope and RNA-sequencing reveals the immunological impact of type 1 interferon autoantibodies in critical COVID-19": Table 5

### Sheet: Fig2d_stats
C19+ Moderate-Severe vs Healthy	C19+ Critical IFN+/IFN- vs Healthy	C19+ Moderate-Severe vs C19-	C19+ Critical IFN+/IFN- vs C19-	C19+ Moderate-Severe vs C19+ Critical IFN+/IFN-	C19+ Critical IFN- vs C19+ Critical IFN+		RANK								adjusted α	Holm's significant	adjusted α	Holm's significant	adjusted α	Holm's significant	adjusted α	Holm's significant	adjusted α	Holm's significant	adjusted α	Holm's significant
T4	T4	T4	T4	T4	T4		C19+ Moderate-Severe vs Healthy	C19+ Critical IFN+/IFN- vs Healthy	C19+ Moderate-Severe vs C19-	C19+ Critical IFN+/IFN- vs C19-	C19+ Moderate-Severe vs C19+ Critical IFN+/IFN-	C19+ Critical IFN- vs C19+ Critical IFN+		Cell type	C19+ Moderate-Severe vs Healthy		C19+ Critical IFN+/IFN- vs Healthy		C19+ Moderate-Severe vs C19-		C19+ Critical IFN+/IFN- vs C19-		C19+ Moderate-Severe vs C19+ Critical IFN+/IFN-		C19+ Critical IFN- vs C19+ Critical IFN+
0	0	0.10881	0.1335	0.45705	0		4	4	3	2	1	4		T4	0.0125	0	0.0125	0	0.0166667	0.32643	0.025	0.267	0.05	0.45705	0.0125	0
Tgd	Tgd	Tgd	Tgd	Tgd	Tgd
0	0	0.33556	0.00125	0.00041	0.48086		5	5	2	3	4	1		Tgd	0.01	0	0.01	0	0.025	0.67112	0.0166667	0.00375	0.0125	0.00164	0.05	0.48086
NK	NK	NK	NK	NK	NK
0	0	0	0.28207	0	0.00909		3	3	3	1	3	2		NK	0.0166667	0	0.0166667	0	0.0166667	0	0.05	0.28207	0.0166667	0	0.025	0.01818
T8	T8	T8	T8	T8	T8
0	0	0.02077	3e-05	0.00118	0		4	4	1	3	2	4		T8	0.0125	0	0.0125	0	0.05	0.02077	0.0166667	9e-05	0.025	0.00236	0.0125	0
cM	cM	cM	cM	cM	cM
0	0	0	0	0.11739	0.01683		3	3	3	3	1	2		cM	0.0166667	0	0.0166667	0	0.0166667	0	0.0166667	0	0.05	0.11739	0.025	0.03366
ncM	ncM	ncM	ncM	ncM	ncM
0.01232	0	0.20089	0	0	0.28776		3	4	2	4	4	1		ncM	0.0166667	0.03696	0.0125	0	0.025	0.40178	0.0125	0	0.0125	0	0.05	0.28776
pDC	pDC	pDC	pDC	pDC	pDC
0.00245	5e-05	0.07124	0.38574	0.03524	0.44601		5	6	3	1	4	2		pDC	0.01	0.01225	0.00833333	0.0003	0.0166667	0.21372	0.05	0.38574	0.0125	0.14096	0.025	0.89202
B	B	B	B	B	B
3e-05	0.0007	0.11777	0	0	0.10925		4	3	1	5	5	2		B	0.0125	0.00012	0.0166667	0.0021	0.05	0.11777	0.01	0	0.01	0	0.025	0.2185
cDC	cDC	cDC	cDC	cDC	cDC
0	0	0.2391	0.01825	0.03337	0.37751		5	5	2	4	3	1		cDC	0.01	0	0.01	0	0.025	0.4782	0.0125	0.073	0.0166667	0.10011	0.05	0.37751
PB	PB	PB	PB	PB	PB
0	0	0.00298	0	0	0.09528		3	3	2	3	3	1		PB	0.0166667	0	0.0166667	0	0.025	0.00596	0.0166667	0	0.0166667	0	0.05	0.09528
Progen	Progen	Progen	Progen	Progen	Progen
0.31902	0	0.28768	0.00054	2e-05	0.16842		1	6	2	4	5	3		Progen	0.05	0.31902	0.00833333	0	0.025	0.57536	0.0125	0.00216	0.01	0.0001	0.0166667	0.50526

### Sheet: Fig2d_cellcounts
Disease_severity	T4	Tgd	NK	T8	cM	ncM	pDC	B	cDC	PB	Progen
Moderate_Severe_Positive	29556	1906	13360	18042	32619	4925	498	10609	1273	1145	189
Critical_Positive	10757	264	3065	7817	11382	678	69	5956	265	1123	342
Negative	11631	777	2922	5941	14888	2021	91	3600	563	182	100
Healthy	18815	3726	15011	24059	16471	3342	807	11101	2132	117	120
Disease_severity	T4	Tgd	NK	T8	cM	ncM	pDC	B	cDC	PB	Progen
Moderate_Positive	14320	963	7737	9348	21291	3014	320	4884	836	520	60
Severe_Positive	15236	943	5623	8694	11328	1911	178	5725	437	625	129
Critical_Positive	8745	230	2869	7440	9665	565	64	5322	223	1027	316
Critical_Positive_anti-IFN	2012	34	196	377	1717	113	5	634	42	96	26
Negative	11631	777	2922	5941	14888	2021	91	3600	563	182	100
Healthy	18815	3726	15011	24059	16471	3342	807	11101	2132	117	120

### Sheet: Fig2d_mediancounts
COVID_severity	cell_type	median_relative_count_severity	change_median_C19+Crit_vs_category		COVID_severity_merged	cell_type	median_relative_count_severity	change_median_C19+Crit_IFN-vs_C19+Crit_IFN+
Moderate_Severe_Positive	T4	25.8716	-0.812109		Critical_Positive_non_anti-IFN	T4	25.0595	0
Critical_Positive_all	T4	25.0595	0		Critical_Positive_anti-IFN	T4	20.7318	-4.32769
Negative	T4	27.1078	-2.04838		Critical_Positive_non_anti-IFN	Tgd	0.461205	0
Healthy	T4	21.2296	3.82983		Critical_Positive_anti-IFN	Tgd	0.452303	-0.00890193
Moderate_Severe_Positive	Tgd	0.990099	-0.533345		Critical_Positive_non_anti-IFN	NK	5.50336	0
Critical_Positive_all	Tgd	0.456754	0		Critical_Positive_anti-IFN	NK	4.07067	-1.43268
Negative	Tgd	0.903226	-0.446472		Critical_Positive_non_anti-IFN	T8	14.1743	0
Healthy	Tgd	4.33254	-3.87578		Critical_Positive_anti-IFN	T8	8.41923	-5.75509
Moderate_Severe_Positive	NK	9.85626	-4.35291		Critical_Positive_non_anti-IFN	cM	26.3289	0
Critical_Positive_all	NK	5.50336	0		Critical_Positive_anti-IFN	cM	34.6632	8.33433
Negative	NK	5.54847	-0.0451131		Critical_Positive_non_anti-IFN	ncM	1.0834	0
Healthy	NK	10.2085	-4.70513		Critical_Positive_anti-IFN	ncM	3.05389	1.97049
Moderate_Severe_Positive	T8	13.9498	-3.16109		Critical_Positive_non_anti-IFN	pDC	0.150693	0
Critical_Positive_all	T8	10.7887	0		Critical_Positive_anti-IFN	pDC	0.130939	-0.0197544
Negative	T8	11.1311	-0.342389		Critical_Positive_non_anti-IFN	B	15.6533	0
Healthy	T8	26.1742	-15.3855		Critical_Positive_anti-IFN	B	12.2949	-3.35841
Moderate_Severe_Positive	cM	23.899	3.91105		Critical_Positive_non_anti-IFN	cDC	0.518685	0
Critical_Positive_all	cM	27.81	0		Critical_Positive_anti-IFN	cDC	0.894313	0.375628
Negative	cM	40.338	-12.528		Critical_Positive_non_anti-IFN	PB	2.38161	0
Healthy	cM	17.8289	9.98112		Critical_Positive_anti-IFN	PB	0.822199	-1.55941
Moderate_Severe_Positive	ncM	3.36756	-1.88241		Critical_Positive_non_anti-IFN	Progen	0.694099	0
Critical_Positive_all	ncM	1.48515	0		Critical_Positive_anti-IFN	Progen	0.513875	-0.180225
Negative	ncM	3.86426	-2.37911
Healthy	ncM	3.31325	-1.8281
Moderate_Severe_Positive	pDC	0.418577	-0.267884
Critical_Positive_all	pDC	0.150693	0
Negative	pDC	0.209894	-0.0592013
Healthy	pDC	0.716332	-0.565639
Moderate_Severe_Positive	B	7.75314	7.11319
Critical_Positive_all	B	14.8663	0
Negative	B	4.47761	10.3887
Healthy	B	12.1559	2.71042
Moderate_Severe_Positive	cDC	0.75188	-0.186049
Critical_Positive_all	cDC	0.565831	0
Negative	cDC	0.995025	-0.429194
Healthy	cDC	2.71255	-2.14671
Moderate_Severe_Positive	PB	0.80171	1.42644
Critical_Positive_all	PB	2.22815	0
Negative	PB	0.173916	2.05423
Healthy	PB	0.101902	2.12625
Moderate_Severe_Positive	Progen	0.1301	0.445558
Critical_Positive_all	Progen	0.575658	0
Negative	Progen	0.173378	0.40228
Healthy	Progen	0.143266	0.432391

### Sheet: Fig2e_stats
D0 vs D4	D0 vs D7	D0 vs D14		RANK					adjusted α	Holm's significant	adjusted α	Holm's significant	adjusted α	Holm's significant
T4	T4	T4		D0 vs D4	D0 vs D7	D0 vs D14		Cell type	D0 vs D4		D0 vs D7		D0 vs D14
0.00057	0.05968	0.21788		3	2	1		T4	0.0166667	0.00171	0.025	0.11936	0.05	0.21788
T8	T8	T8
0.00023	7e-05	1e-05		1	2	3		T8	0.05	0.00023	0.025	0.00014	0.0166667	3e-05
NK	NK	NK
0.01837	0.03567	0.02544		3	1	2		NK	0.0166667	0.05511	0.05	0.03567	0.025	0.05088
Progen	Progen	Progen
0.09737	0.03519	0.05662		1	3	2		Progen	0.05	0.09737	0.0166667	0.10557	0.025	0.11324
cDC	cDC	cDC
0.22023	0.13847	0.00137		1	2	3		cDC	0.05	0.22023	0.025	0.27694	0.0166667	0.00411
ncM	ncM	ncM
0.20474	0.00016	0		1	2	3		ncM	0.05	0.20474	0.025	0.00032	0.0166667	0
B	B	B
0.00058	0.23296	2e-05		2	1	3		B	0.025	0.00116	0.05	0.23296	0.0166667	6e-05
cM	cM	cM
0.00011	0.01562	0		2	1	3		cM	0.025	0.00022	0.05	0.01562	0.0166667	0
PB	PB	PB
0.01205	0.00389	0		1	2	3		PB	0.05	0.01205	0.025	0.00778	0.0166667	0
Tgd	Tgd	Tgd
0.2478	0.21268	0.1275		1	2	3		Tgd	0.05	0.2478	0.025	0.42536	0.0166667	0.3825
pDC	pDC	pDC
0.25349	0.41916	0.29119		3	1	2		pDC	0.0166667	0.76047	0.05	0.41916	0.025	0.58238
				-0.184017
				-0.654953

### Sheet: Fig2e_cellcounts
Timepoint	T4	Tgd	NK	T8	cM	ncM	pDC	B	cDC	PB	Progen
D0_Positive	9367	579	3811	6329	7445	876	113	4631	239	704	90
D4_Positive	13855	616	3976	6228	11590	1320	97	4446	406	528	233
D7_Positive	11784	544	3734	5623	9825	1895	118	5071	416	424	266
D14_Positive	9131	766	3203	4643	10260	2535	83	3217	615	133	216

### Sheet: Fig2e_mediancounts
timepoint	cell_type	median_relative_count	change_median_D0_vs_timepoint
0	T4	25.3359	0
4	T4	25.4098	0.0739842
7	T4	26.7133	1.37743
14	T4	19.5919	-5.74394
0	Tgd	0.835291	0
4	Tgd	1.30137	0.466079
7	Tgd	1.11131	0.276015
14	Tgd	1.26482	0.429531
0	NK	8.03968	0
4	NK	7.77495	-0.264726
7	NK	6.86275	-1.17693
14	NK	5.24279	-2.79689
0	T8	12.0166	0
4	T8	13.7346	1.71799
7	T8	13.7826	1.76606
14	T8	13.106	1.08942
0	cM	26.0345	0
4	cM	22.4149	-3.61959
7	cM	21.5169	-4.51752
14	cM	31.6971	5.66264
0	ncM	2.44523	0
4	ncM	2.0387	-0.406533
7	ncM	3.04695	0.601722
14	ncM	4.90987	2.46464
0	pDC	0.388098	0
4	pDC	0.351406	-0.0366927
7	pDC	0.184928	-0.20317
14	pDC	0.204082	-0.184017
0	B	10.5879	0
4	B	11.2381	0.650202
7	B	8.72305	-1.86481
14	B	6.84943	-3.73844
0	cDC	0.721649	0
4	cDC	1.10821	0.386564
7	cDC	0.856855	0.135205
14	cDC	1.3766	0.654953
0	PB	1.16105	0
4	PB	1.15852	-0.0025299
7	PB	0.677018	-0.484031
14	PB	0.39966	-0.761389
0	Progen	0.221545	0
4	Progen	0.342661	0.121116
7	Progen	0.255918	0.0343728
14	Progen	0.487561	0.266016
