## Supplementary Info for "Longitudinal single-cell epitope and RNA-sequencing reveals the immunological impact of type 1 interferon autoantibodies in critical COVID-19"

### Sheet: Sheet1
First	Last	Email	Afflilation
Yumiko	Abe-Jones	Yumiko.Abe-Jones@ucsf.edu	Division of Hospital Medicine, University of California, San Francisco, California.
Saurabh	Asthana	saurabh.asthana@ucsf.edu	Department of Pathology, University of California, San Francisco, CA, USA Data Science CoLab, University of California, San Francisco, CA, USA Bakar ImmunoX Initiative, University of California, San Francisco, CA, USA
Alexander	Beagle	alexander.beagle@ucsf.edu	Department of Medicine, University of California, San Francisco, CA, USA.
Tanvi	Bhakta	Tanvi.Bhakta@sfdph.org	UCSF
Sharvari	Bhide	Sharvari.Bhide@ucsf.edu	Division of Pulmonary and Critical Care Medicine, Department of Medicine, Zuckerberg San Francisco General Hospital and Trauma Center, University of California San Francisco
Cathy	Cai	cathy.cai@ucsf.edu	UCSF; BIOS
Carolyn	Calfee	Carolyn.Calfee@ucsf.edu	Division of Pulmonary and Critical Care Medicine, Department of Medicine, University of California San Francisco, San Francisco, California, USA. Cardiovascular Research Institute, University of California-San Francisco, San Francisco, CA, USA.
Maria	Calvo	Maria.Calvo@ucsf.edu	Division of Pulmonary and Critical Care Medicine, Department of Medicine, Zuckerberg San Francisco General Hospital and Trauma Center, University of California San Francisco
Sidney	Carrillo	Sidney.Carrillo@ucsf.edu	Division of Pulmonary and Critical Care Medicine, Department of Medicine, University of California San Francisco, San Francisco, California, USA.
Suzanna	Chak	Suzanna.Chak@ucsf.edu	Division of Pulmonary and Critical Care Medicine, Department of Medicine, University of California San Francisco, San Francisco, California, USA.
Zachary	Collins	zachary.collins@ucsf.edu	Department of Pathology, University of California, San Francisco, CA, USA Data Science CoLab, University of California, San Francisco, CA, USA Bakar ImmunoX Initiative, University of California, San Francisco, CA, USA
Spyros	Darmanis	Darmanis@gene.com	Microchemistry, Proteomics and Lipidomics Department, Genentech Inc., 1 DNA Way, South San Francisco, CA, 94080, USA.
David	Erle	David.Erle@ucsf.edu	Lung Biology Center, University of California, San Francisco, San Francisco, CA, USA Cardiovascular Research Institute, University of California, San Francisco, San Francisco, CA, USA. ImmunoX Initiative, University of California San Francisco, San Francisco, CA, USA. UCSF CoLabs, University of California San Francisco, San Francisco, CA, USA.
Armond	Esmaili	Armond.Esmaili@ucsf.edu	Division of Hospital Medicine, University of California, San Francisco, CA, USA.
Gabriela K.	Fragiadakis	Gabriela.Fragiadakis@ucsf.edu	Department of Medicine, Division of Rheumatology, University of California, San Francisco, CA 94143, USA CoLabs, University of California, San Francisco, CA 94143, USA Bakar ImmunoX Initiative, University of California, San Francisco, CA 94143, USA
Rajani	Ghale	Rajani.Ghale@ucsf.edu	Division of Pulmonary and Critical Care Medicine, Department of Medicine, University of California San Francisco, San Francisco, California, USA.
Jeremy	Giberson	Jeremy.Giberson@ucsf.edu	Division of Pulmonary and Critical Care Medicine, Department of Medicine, Zuckerberg San Francisco General Hospital and Trauma Center, University of California San Francisco
Ana	Gonzalez	Ana.Gonzalez2@ucsf.edu	Division of Pulmonary and Critical Care Medicine, Department of Medicine, Zuckerberg San Francisco General Hospital and Trauma Center, University of California San Francisco.
Carolyn	Hendrickson	Carolyn.Hendrickson@ucsf.edu	Division of Pulmonary and Critical Care Medicine, Department of Medicine, Zuckerberg San Francisco General Hospital and Trauma Center, University of California San Francisco
Alejandra	Jauregui	Alejandra.Jauregui@ucsf.edu	Division of Pulmonary and Critical Care Medicine, Department of Medicine, University of California San Francisco, San Francisco, California, USA.
Norman	Jones	Norman.Jones@ucsf.edu	Core Immunology Laboratory. Division of Experimental Medicine, University of California San Francisco, California, USA.
Kirsten	Kangelaris	Kirsten.Kangelaris@ucsf.edu	Division of Hospital Medicine, University of California, San Francisco, CA, USA.
Matthew	Krummel	Matthew.Krummel@ucsf.edu	Departments of Medicine and Laboratory Medicine, University of California, San Francisco, CA, USA. ImmunoX Initiative, University of California San Francisco, San Francisco, CA, USA.
Chaz	Langelier	Chaz.Langelier@ucsf.edu	Division of Infectious Diseases, University of California, San Francisco, CA, USA. Chan Zuckerberg Biohub, University of California San Francisco, San Francisco, California, USA.
Tasha	Lea	Tasha.Lea@ucsf.edu	Department of Pathology, University of California, San Francisco, CA, USA.
Deanna	Lee	Deanna.lee3@ucsf.edu	Division of Pulmonary and Critical Care Medicine, Department of Medicine, Zuckerberg San Francisco General Hospital and Trauma Center, University of California San Francisco. Cardiovascular Research Institute, University of California, San Francisco, San Francisco, CA, USA.
Aleksandra	Leligdowicz	Aleksandra.Leligdowicz@ucsf.edu	Cardiovascular Research Institute, University of California San Francisco, San Francisco, California. Interdepartmental Division of Critical Care Medicine, University of Toronto, Toronto, Ontario, Canada.
Kathleen	Liu	kathleen.liu@ucsf.edu	Division of Nephrology, Department of Medicine, University of California at San Francisco School of Medicine, San Francisco, CA, United States Division of Critical Care Medicine, Department of Anesthesia, University of California at San Francisco School of Medicine, San Francisco, CA, United States.
Michael	Matthay	Michael.Matthay@ucsf.edu	Cardiovascular Research Institute, Departments of Medicine and Anesthesia, University of California, San Francisco, CA, USA.
Jeff	Milush	Jeffrey.Milush@ucsf.edu	Core Immunology Laboratory. Division of Experimental Medicine, University of California San Francisco, California, USA.
Viet	Nguyen	Viet.Nguyen2@ucsf.edu	Division of Pulmonary and Critical Care Medicine, Department of Medicine, Zuckerberg San Francisco General Hospital and Trauma Center, University of California San Francisco. Cardiovascular Research Institute, University of California, San Francisco, San Francisco, CA, USA.
Gabe	Ortiz	Gabriel.Ortiz@ucsf.edu	Department of Medicine, Zuckerberg San Francisco General Hospital and Trauma Center, University of California San Francisco
Logan	Pierce	logan.pierce@ucsf.edu	Division of Hospital Medicine, University of California, San Francisco, California.
Priya	Prasad	priya.prasad@ucsf.edu	Division of Hospital Medicine, University of California, San Francisco, California.
Arjun	Rao	arjunarkal.rao@ucsf.edu	Department of Pathology, University of California, San Francisco, CA, USA Data Science CoLab, University of California, San Francisco, CA, USA Bakar ImmunoX Initiative, University of California, San Francisco, CA, USA
Bushra	Samad	bushra.samad@ucsf.edu	Department of Pathology, University of California, San Francisco, CA, USA Data Science CoLab, University of California, San Francisco, CA, USA Bakar ImmunoX Initiative, University of California, San Francisco, CA, USA
Diane	Scarlet	diane.scarlet@sfdph.org	UCSF
Cole	Shaw	cole.shaw@ucsf.edu	CoLabs (ECVP) Department, University of California, San Francisco, CA, USA Data Science CoLab, University of California, San Francisco, CA, USA Bakar ImmunoX Initiative, University of California, San Francisco, CA, USA
Austin	Sigman	austin.sigman@ucsf.edu	Division of Pulmonary and Critical Care Medicine, Department of Medicine, University of California San Francisco, San Francisco, California, USA.
Pratik	Sinha	pratik.sinha@ucsf.edu	Division of Pulmonary and Critical Care Medicine, Department of Medicine, University of California San Francisco, San Francisco, California, USA.
Matthew	Spitzer	Matthew.Spitzer@ucsf.edu	Departments of Otolaryngology and Microbiology & Immunology, Helen Diller Family Comprehensive Cancer Center, Parker Institute for Cancer Immunotherapy, Chan Zuckerberg Biohub, University of California, San Francisco, CA, USA
Erden	Tumurbaatar	Erden.Tumurbaatar@ucsf.edu	UCSF, Ye Lab
Alyssa	Ward	Alyssa.Ward@ucsf.edu	Division of Rheumatology, Department of Medicine, University of California San Francisco, San Francisco, California, USA.
Andrew	Willmore	Andrew.Willmore@ucsf.edu	Division of Pulmonary and Critical Care Medicine, Department of Medicine, University of California San Francisco, San Francisco, California, USA.
Michael	Wilson	Michael.Wilson@ucsf.edu	Weill Institute for Neurosciences, Department of Neurology, University of California, San Francisco.
Reese	Withers	Reese.Withers@ucsf.edu	Department is Nursing, Division of Adult Medical-Surgery, Unit 15 Long, University of California, San Francisco, CA, USA
Prescott	Woodruff	Prescott.Woodruff@ucsf.edu	Division of Pulmonary, Critical Care, Allergy and Sleep Medicine, Department of Medicine, University of California, San Francisco, San Francisco, CA, USA Cardiovascular Research Institute, University of California, San Francisco, San Francisco, CA, USA.
Jimmie	Ye	Jimmie.Ye@ucsf.edu	Institute for Human Genetics; Department of Epidemiology and Biostatistics; Institute of Computational Health Sciences; Division of Rheumatology, Department of Medicine, University of California San Francisco, San Francisco, California, USA. Parker Institute for Cancer Immunotherapy, San Francisco, California, USA. Chan Zuckerberg Biohub, San Francisco, California, USA.
Kimberly	Yee	Kimberly.Yee2@ucsf.edu	Division of Pulmonary and Critical Care Medicine, Department of Medicine, University of California San Francisco, San Francisco, California, USA.
Jenny	Zhan	jenny.zhan@ucsf.edu	UCSF; BIOS
Mingyue	Zhou	Mingyue.Zhou@ucsf.edu	Biospecimen Resource Program, University of California, San Francisco, CA, USA.
Raphael	Lota	Raphael.Lota@ucsf.edu	Helen Diller Family Comprehensive Cancer Center, University of California, San Francisco, CA, USA.
Pat	Glenn	Pat.Glenn@ucsf.edu	Helen Diller Family Comprehensive Cancer Center, University of California, San Francisco, CA, USA.
Sadeed	Rashid	Ahmad.Rashid@ucsf.edu	Helen Diller Family Comprehensive Cancer Center, University of California, San Francisco, CA, USA.
Nicklaus	Rodriguez	Nicklaus.Rodriguez@ucsf.edu	Helen Diller Family Comprehensive Cancer Center, University of California, San Francisco, CA, USA.
Kevin	Tang	Kevin.Tang@ucsf.edu	Helen Diller Family Comprehensive Cancer Center, University of California, San Francisco, CA, USA.
Luz	Torres Altamirano	Luz.TorresAltamirano@ucsf.edu	Helen Diller Family Comprehensive Cancer Center, University of California, San Francisco, CA, USA.
Serena	Ke	serenak028@gmail.com	Division of Pulmonary and Critical Care Medicine, Department of Medicine, Zuckerberg San Francisco General Hospital and Trauma Center, University of California San Francisco. Cardiovascular Research Institute, University of California, San Francisco, San Francisco, CA, USA.
Bonny	Alvarenga	Bonny.Alvarenga@ucsf.edu	Weill Institute for Neurosciences, Department of Neurology, University of California, San Francisco.
Ravi	Dandekar	Ravi.Dandekar@ucsf.edu	Weill Institute for Neurosciences, Department of Neurology, University of California, San Francisco.
Jayant	Rajan	Jayant.Rajan@ucsf.edu	UCSF; DeRisi Lab
Colin	Zamecnik	colin.zamecnik@ucsf.edu	Weill Institute for Neurosciences, Department of Neurology, University of California, San Francisco.
Nishita	Nigam	Nishita.Nigam@ucsf.edu	Division of Hospital Medicine, University of California, San Francisco, CA, USA.
