## Supplementary Table S1 for "Longitudinal single-cell epitope and RNA-sequencing reveals the immunological impact of type 1 interferon autoantibodies in critical COVID-19"

### Sheet: TableS1_SFGH_RLBAandClinical_so
samples	Age	Sex	Ethnicity	Initial Disposition	hospital admission	Non-invasive oxygenation	Transferred to ICU	Mechanical ventilation	Pressors	Death	Length of Stay	a2-Neutralizing	w-Neutralizing	atleastsomeneutralization	RLBA_ab_index	RLBA_positive	severity_classification
SFGH_312	32	Male	Asian	Discharge to home	0	0	0	0	0	0	0	0	0	0	0.0158316	0	moderate
SFGH_311	59	Female	Hispanic or Latino	Admitted to ICU	1	0	1	1	0	0	0	0	0	0	0.0154871	0	critical
SFGH_310	67	Male	White	Admitted to ICU	1	0	1	0	0	0	0	0	0	0	0.0588961	0	moderate
SFGH_309	38	Male	Hispanic or Latino	Admitted to floor	1	0	0	0	0	0	0	0	0	0	-0.00552841	0	moderate
SFGH_307	70	Male	Hispanic or Latino	Discharge to home	0	0	0	0	0	0	0	0	0	0	0.0144535	0	moderate
SFGH_306	19	Male	Native Hawaiian or Pacific Islander	Discharge to home	0	0	0	0	0	0	0	0	0	0	0.0516613	0	moderate
SFGH_305	60	Male	Hispanic or Latino	Admitted to ICU	1	0	1	0	0	0	0	0	0	0	0.0389142	0	moderate
SFGH_304	85	Male	Hispanic or Latino	Admitted to floor	1	1	0	0	0	0	3	0	0	0	0.0571736	0	severe
SFGH_302	51	Male	Hispanic or Latino	Admitted to ICU	1	0	1	0	0	0	0	0	0	0	0.0227219	0	moderate
SFGH_301	74	Female	Hispanic or Latino	Admitted to ICU	1	0	1	0	0	0	0	0	0	0	0.0216884	0	moderate
SFGH_299	79	Female	Hispanic or Latino	Admitted to floor	1	1	0	0	0	0	0	0	0	0	0.0268561	0	severe
SFGH_298	28	Female	Not Hispanic or Latino	Discharge to home	0	0	0	0	0	0	0	0	0	0	0.0237555	0	moderate
SFGH_297	39	Male	Hispanic or Latino	Discharge to home	0	0	0	0	0	0	0	0	0	0	-0.00690648	0	moderate
SFGH_296	35	Female	Hispanic or Latino	Discharge to home	0	0	0	0	0	0	0	0	0	0	-0.0303336	0	moderate
SFGH_295	36	Female	Hispanic or Latino	Discharge to home	0	0	0	0	0	0	0	0	0	0	0.0361581	0	moderate
SFGH_293	55	Female	Hispanic or Latino	Outpatient, not admitted	0	0	0	0	0	0	0	0	0	0	0.0154871	0	moderate
SFGH_292	53	Male	Hispanic or Latino	Admitted to ICU	1	0	1	0	0	0	0	0	0	0	0.0172097	0	moderate
SFGH_291	46	Male	Hispanic or Latino	Discharge to home	0	0	0	0	0	0	0	0	0	0	0.0433929	0	moderate
SFGH_290	55	Male	Hispanic or Latino	Admitted to ICU	1	1	1	1	1	0	24	0	0	0	-0.00449486	0	severe
SFGH_289	69	Female	Hispanic or Latino	Discharge to home	0	0	0	0	0	0	1	0	0	0	0.0196213	0	moderate
SFGH_288	65	Male	Hispanic or Latino	Admitted to ICU	1	0	1	1	1	1	26	Neutralizing	Not neutralizing	1	1.42008	1	critical
SFGH_286	46	Female	Hispanic or Latino	Admitted to floor	1	1	0	0	0	0	7	0	0	0	0.0361581	0	severe
SFGH_285	67	Male	Hispanic or Latino	Discharge to home	0	0	0	0	0	0	1	0	0	0	0.0637194	0	moderate
SFGH_284	38	Female	Hispanic or Latino	Discharge to home	0	0	0	0	0	0	0	0	0	0	0.0244445	0	moderate
SFGH_283	64	Female	Asian	Admitted to floor	1	1	0	0	0	0	2	0	0	0	0.0323684	0	severe
SFGH_280	70	Male	Not reported	Discharge to home	0	0	0	0	0	0	0	0	0	0	0.024789	0	moderate
SFGH_279	38	Male	Not Hispanic or Latino	Discharge to home	0	0	0	0	0	0	1	0	0	0	0.0750884	0	moderate
SFGH_278	41	Male	Hispanic or Latino	Discharge to home	0	0	0	0	0	0	0	0	0	0	0.0223774	0	moderate
SFGH_276	24	Male	Black or African-American	Discharge to home	0	0	0	0	0	0	0	0	0	0	-0.00552841	0	moderate
SFGH_275	36	Male	Black or African-American	Discharge to home	0	0	0	0	0	0	0	0	0	0	0.0216884	0	moderate
SFGH_274	59	Female	Hispanic or Latino	Admitted to ICU	1	1	1	1	0	0	0	0	0	0	0.0444265	0	severe
SFGH_272	65	Male	Hispanic or Latino	Admitted to ICU	1	1	1	1	1	0	58	0	0	0	0.00618515	0	severe
SFGH_271	43	Female	Hispanic or Latino	Admitted to floor	1	1	0	0	0	0	5	0	0	0	0.035469	0	severe
SFGH_270	28	Female	Hispanic or Latino	Discharge to home	0	0	0	0	0	0	1	0	0	0	0.0433929	0	moderate
SFGH_267	59	Male	Not Hispanic or Latino	Discharge to home	0	0	0	0	0	0	0	0	0	0	0.0137645	0	moderate
SFGH_266	61	Female	Hispanic or Latino	Admitted to ICU	1	1	1	1	1	0	19	0	0	0	0.0506278	0	severe
SFGH_265	63	Male	Black or African-American	Admitted to ICU	1	1	1	0	0	0	10	0	0	0	0.101616	0	severe
SFGH_263	55	Male	Hispanic or Latino	Discharge to home	0	0	0	0	0	0	0	0	0	0	0.0378807	0	moderate
SFGH_262	38	Male	Hispanic or Latino	Discharge to home	0	0	0	0	0	0	0	0	0	0	0.0275452	0	moderate
SFGH_260	26	Male	Hispanic or Latino	Discharge to home	0	0	0	0	0	0	0	0	0	0	0.0103193	0	moderate
SFGH_259	42	0	Black or African-American	Discharge to home	0	0	0	0	0	0	0	0	0	0	0.012731	0	moderate
SFGH_258	47	Female	Hispanic or Latino	Discharge to home	0	0	0	0	0	0	0	0	0	0	0.141925	0	moderate
SFGH_257	90+	Male	White	Admitted to floor	1	1	0	0	0	0	5	0	0	0	0.00342901	0	severe
SFGH_256	72	Female	Hispanic or Latino	Admitted to floor	1	1	0	0	0	0	5	0	0	0	0.00859676	0	severe
SFGH_255	31	Female	Hispanic or Latino	Admitted to floor	1	1	0	0	0	0	4	0	0	0	0.0278897	0	severe
SFGH_254	50	Female	Hispanic or Latino	Admitted to floor	1	1	0	0	0	0	10	0	0	0	0.0396032	0	severe
SFGH_253	22	Female	Hispanic or Latino	Discharge to home	0	0	0	0	0	0	0	0	0	0	-0.0182755	0	moderate
SFGH_252	52	Male	Hispanic or Latino	Discharge to home	0	0	0	0	0	0	0	0	0	0	0.00549611	0	moderate
SFGH_251	40	Male	Hispanic or Latino	Admitted to floor	1	1	0	0	0	0	4	0	0	0	0.0196213	0	severe
SFGH_250	51	Male	Hispanic or Latino	Discharge to home	0	0	0	0	0	0	0	0	0	0	-0.0175865	0	moderate
SFGH_249	52	Female	Hispanic or Latino	Discharge to home	0	0	0	0	0	0	0	0	0	0	0.0385697	0	moderate
SFGH_248	63	Female	Hispanic or Latino	Discharge to home	0	0	0	0	0	0	0	0	0	0	-0.00173873	0	moderate
SFGH_244	80	Male	Not Hispanic or Latino	Discharge to home	0	0	0	0	0	0	0	0	0	0	0.0750884	0	moderate
SFGH_242	61	Female	Black or African-American	Discharge to home	0	0	0	0	0	0	0	0	0	0	0.0320239	0	moderate
SFGH_241	75	Female	Hispanic or Latino	Admitted to ICU	1	1	1	1	1	1	22	0	0	0	0.0630303	0	severe
SFGH_240	44	Male	Hispanic or Latino	Admitted to ICU	1	1	1	1	1	0	10	0	0	0	0.0103193	0	severe
SFGH_239	24	Female	Asian	Discharge to home	0	0	0	0	0	0	0	0	0	0	0.044771	0	moderate
SFGH_237	48	Female	Black or African-American	Discharge to home	0	0	0	0	0	0	0	0	0	0	0.0147981	0	moderate
SFGH_235	65	Male	White	Discharge to home	0	0	0	0	0	0	0	0	0	0	-1.61e-05	0	moderate
SFGH_233	44	Male	Black or African-American	Discharge to home	0	0	0	0	0	0	0	0	0	0	0.00342901	0	moderate
SFGH_227	19	Female	Hispanic or Latino	Discharge to home	0	0	0	0	0	0	0	0	0	0	0.0402923	0	moderate
SFGH_225	43	Female	Hispanic or Latino	Discharge to home	0	0	0	0	0	0	0	0	0	0	-0.00897357	0	moderate
SFGH_224	63	Male	Hispanic or Latino	Discharge to home	0	0	0	0	0	0	0	0	0	0	-1.61e-05	0	moderate
SFGH_223	54	Male	Hispanic or Latino	Discharge to home	0	0	0	0	0	0	0	0	0	0	0.0258226	0	moderate
SFGH_222	64	Male	Hispanic or Latino	Admitted to floor	1	1	0	0	0	0	4	0	0	0	0.0423594	0	severe
SFGH_221	76	Male	Asian	Admitted to ICU	1	1	1	1	1	0	23	0	0	0	0.012731	0	severe
SFGH_220	56	Female	Hispanic or Latino	Discharge to home	0	0	0	0	0	0	0	0	0	0	-0.0120742	0	moderate
SFGH_219	55	Female	Hispanic or Latino	Discharge to home	0	0	0	0	0	0	0	0	0	0	0.0106639	0	moderate
SFGH_216	51	Female	Hispanic or Latino	Discharge to home	0	1	0	0	0	0	1	0	0	0	0.0154871	0	severe
SFGH_215	79	Male	Black or African-American	Admitted to floor	1	1	0	0	0	0	4	0	0	0	-0.00656196	0	severe
SFGH_210	33	Female	Hispanic or Latino	Discharge to home	0	0	0	0	0	0	0	0	0	0	0.000672884	0	moderate
SFGH_208	74	Female	Asian	Discharge to home	0	0	0	0	0	0	0	0	0	0	-0.0237878	0	moderate
SFGH_203	65	Male	White	Admitted to floor	1	1	0	0	0	0	11	0	0	0	0.034091	0	severe
SFGH_201	26	Male	Hispanic or Latino	Discharge to home	0	0	0	0	0	0	0	0	0	0	0.0158316	0	moderate
SFGH_199	34	Female	Hispanic or Latino	Discharge to home	0	0	0	0	0	0	0	0	0	0	-0.0158639	0	moderate
SFGH_198	44	Female	Hispanic or Latino	Discharge to home	0	0	0	0	0	0	0	0	0	0	0.0371916	0	moderate
SFGH_197	56	Male	Hispanic or Latino	Admitted to floor	1	1	0	0	0	0	6	0	0	0	0.00136192	0	severe
SFGH_196	57	Male	Not Hispanic or Latino	Outpatient, not admitted	0	0	0	0	0	0	0	0	0	0	0.0444265	0	moderate
SFGH_194	47	Male	Hispanic or Latino	Admitted to ICU	1	1	1	1	1	0	11	0	0	0	-0.0106962	0	severe
SFGH_193	72	Female	Hispanic or Latino	Admitted to ICU	1	0	1	1	1	1	21	0	0	0	0.0106639	0	critical
SFGH_189	0	Female	Hispanic or Latino	Admitted to floor	1	1	0	0	0	0	2	0	0	0	-0.0144858	0	severe
SFGH_188	46	Male	Hispanic or Latino	Admitted to floor	1	1	0	0	0	0	6	0	0	0	0.056829	0	severe
SFGH_182	44	Female	White	Discharge to home	0	0	0	0	0	0	0	0	0	0	0.0254781	0	moderate
SFGH_181	53	Male	Black or African-American	Admitted to floor	1	1	0	0	0	0	6	0	0	0	-0.00173873	0	severe
SFGH_179	62	Male	Asian	Admitted to floor	1	1	0	0	0	0	10	0	0	0	-0.0268884	0	severe
SFGH_178	41	Male	Hispanic or Latino	Discharge to home	0	1	0	0	0	0	0	0	0	0	0.035469	0	severe
SFGH_177	75	Male	Hispanic or Latino	Discharge to home	0	0	0	0	0	0	2	0	0	0	0.012731	0	moderate
SFGH_176	47	Female	Hispanic or Latino	Discharge to home	0	0	0	0	0	0	0	0	0	0	0.035469	0	moderate
SFGH_174	63	Male	Black or African-American	Discharge to home	0	0	0	0	0	0	0	0	0	0	0.0209993	0	moderate
SFGH_173	30	Female	Hispanic or Latino	Admitted to ICU	1	0	1	1	1	1	17	0	0	0	0.0106639	0	critical
SFGH_172	72	Male	Black or African-American	Discharge to home	0	1	0	0	0	0	0	0	0	0	0.000672884	0	severe
SFGH_171	32	Male	Hispanic or Latino	Discharge to home	0	0	0	0	0	0	0	0	0	0	0.00446256	0	moderate
SFGH_170	54	Male	Hispanic or Latino	Admitted to floor	1	1	0	0	0	0	3	0	0	0	0.0316794	0	severe
SFGH_169	44	Male	Hispanic or Latino	Discharge to home	0	0	0	0	0	0	0	0	0	0	-0.00380583	0	moderate
SFGH_168	55	Male	Hispanic or Latino	Admitted to ICU	1	1	1	1	1	0	15	0	0	0	0.0375361	0	severe
SFGH_167	49	Male	Hispanic or Latino	Discharge to home	0	0	0	0	0	0	0	0	0	0	0.0244445	0	moderate
SFGH_165	40	Male	Hispanic or Latino	Admitted to floor	1	0	0	0	0	0	2	0	0	0	-0.00759551	0	moderate
SFGH_164	42	Female	Hispanic or Latino	Discharge to home	0	0	0	0	0	0	0	0	0	0	0.0423594	0	moderate
SFGH_162	53	Male	Hispanic or Latino	Discharge to home	0	0	0	0	0	0	0	0	0	0	0.0230664	0	moderate
SFGH_161	59	Male	Black or African-American	Admitted to floor	1	1	0	0	0	0	7	0	0	0	0.00205095	0	severe
SFGH_160	67	Male	Hispanic or Latino	Admitted to ICU	1	1	1	0	1	1	12	Neutralizing	Not neutralizing	1	1.91412	1	severe
SFGH_156	62	Male	Asian	Discharge to home	0	0	0	0	0	0	0	0	0	0	0.0323684	0	moderate
SFGH_155	37	Male	Hispanic or Latino	Discharge to home	0	0	0	0	0	0	0	0	0	0	0.0199658	0	moderate
SFGH_154	29	Male	Hispanic or Latino	Admitted to floor	1	1	0	0	0	0	3	0	0	0	0.0282342	0	severe
SFGH_152	38	Male	Hispanic or Latino	Discharge to home	0	0	0	0	0	0	0	0	0	0	0.0489052	0	moderate
SFGH_150	42	Male	Not Hispanic or Latino	Discharge to home	0	0	0	0	0	0	0	0	0	0	0.0427039	0	moderate
SFGH_147	34	Male	Hispanic or Latino	Discharge to home	0	0	0	0	0	0	1	0	0	0	0.00584063	0	moderate
SFGH_146	36	Female	Hispanic or Latino	Discharge to home	0	0	0	0	0	0	0	0	0	0	-0.00380583	0	moderate
SFGH_144	44	Male	Hispanic or Latino	Discharge to home	0	0	0	0	0	0	0	0	0	0	0.0130755	0	moderate
SFGH_143	49	Male	Hispanic or Latino	Discharge to home	0	0	0	0	0	0	0	0	0	0	-0.0110407	0	moderate
SFGH_141	38	Male	Hispanic or Latino	Discharge to home	0	0	0	0	0	0	0	0	0	0	0.0320239	0	moderate
SFGH_140	57	Male	White	Discharge to home	0	0	0	0	0	0	1	0	0	0	-0.00966261	0	moderate
SFGH_139	69	Male	Hispanic or Latino	Discharge to home	0	0	0	0	0	0	0	0	0	0	0.0289232	0	moderate
SFGH_138	36	Female	Hispanic or Latino	Discharge to home	0	0	0	0	0	0	0	0	0	0	0.0313348	0	moderate
SFGH_137	90+	Female	Hispanic or Latino	Admitted to floor	1	1	0	0	0	0	73	0	0	0	-0.00277228	0	severe
SFGH_135	49	Male	Hispanic or Latino	Admitted to floor	1	1	0	0	0	0	3	0	0	0	0.0251335	0	severe
SFGH_133	69	0	White	Admitted to ICU	1	1	1	1	1	0	31	0	0	0	-0.00380583	0	severe
SFGH_132	51	Female	Hispanic or Latino	Discharge to home	0	0	0	0	0	0	0	0	0	0	0.023411	0	moderate
SFGH_131	46	Female	Hispanic or Latino	Discharge to home	0	0	0	0	0	0	0	0	0	0	-0.0193091	0	moderate
SFGH_129	67	Male	Hispanic or Latino	Admitted to ICU	1	1	1	0	1	0	7	0	0	0	-0.00242776	0	severe
SFGH_128	64	Female	Hispanic or Latino	Admitted to ICU	1	1	1	0	0	0	2	0	0	0	-0.0144858	0	severe
SFGH_126	41	Male	Hispanic or Latino	Admitted to ICU	1	1	1	1	1	0	22	0	0	0	0.0495942	0	severe
SFGH_123	35	Male	Not Hispanic or Latino	Discharge to home	0	0	0	0	0	0	0	0	0	0	0.0275452	0	moderate
SFGH_122	51	Female	Hispanic or Latino	Discharge to home	0	0	0	0	0	0	0	0	0	0	0.0172097	0	moderate
SFGH_121	54	Male	White	Admitted to floor	1	0	1	0	1	0	6	0	0	0	0.0244445	0	moderate
SFGH_119	51	Male	Hispanic or Latino	Discharge to home	0	0	0	0	0	0	1	0	0	0	0.0244445	0	moderate
SFGH_118	33	Male	Hispanic or Latino	Discharge to home	0	0	0	0	0	0	0	0	0	0	0.0258226	0	moderate
SFGH_117	88	Male	Hispanic or Latino	Admitted to floor	1	1	1	0	1	0	20	0	0	0	0.0440819	0	severe
SFGH_116	90+	Male	Asian	Admitted to ICU	1	1	1	1	1	1	22	0	0	0	0.01342	0	severe
SFGH_115	42	Male	Hispanic or Latino	Admitted to floor	1	0	0	0	0	0	10	0	0	0	0.0151426	0	moderate
SFGH_114	51	Male	Hispanic or Latino	Discharge to home	0	0	0	0	0	0	0	0	0	0	0.0368471	0	moderate
SFGH_113	53	Female	Hispanic or Latino	Outpatient, not admitted	0	0	0	0	0	0	0	0	0	0	0.0523503	0	moderate
SFGH_112	29	Male	White	Discharge to home	0	0	0	0	0	0	1	0	0	0	0.023411	0	moderate
SFGH_111	23	Female	Hispanic or Latino	Discharge to home	0	0	0	0	0	0	1	0	0	0	-0.0165529	0	moderate
SFGH_110	30	Male	Hispanic or Latino	Discharge to home	0	0	0	0	0	0	0	0	0	0	0.0623413	0	moderate
SFGH_109	48	Male	Hispanic or Latino	Discharge to home	0	0	0	0	0	0	0	0	0	0	0.0206548	0	moderate
SFGH_108	27	Female	Hispanic or Latino	Admitted to floor	1	0	0	0	0	0	2	0	0	0	0.04546	0	moderate
SFGH_107	25	Male	Hispanic or Latino	Admitted to floor	1	1	0	0	0	0	5	0	0	0	0.00894128	0	severe
SFGH_106	65	Male	Hispanic or Latino	Admitted to ICU	1	0	1	0	0	1	18	0	0	0	0.0296123	0	moderate
SFGH_105	38	Male	Hispanic or Latino	Discharge to home	0	0	0	0	0	0	0	0	0	0	-0.0134523	0	moderate
SFGH_104	30	Male	Hispanic or Latino	Discharge to home	0	0	0	0	0	0	1	0	0	0	0.0520058	0	moderate
SFGH_103	63	Female	Hispanic or Latino	Discharge to home	0	0	0	0	0	0	0	0	0	0	0.0203103	0	moderate
SFGH_101	51	Female	Black or African-American	Discharge to home	0	0	0	0	0	0	0	0	0	0	-0.00380583	0	moderate
SFGH_099	58	Male	Hispanic or Latino	Admitted to floor	1	1	0	0	0	0	7	0	0	0	0.0368471	0	severe
SFGH_098	37	Female	Hispanic or Latino	Discharge to home	0	0	0	0	0	0	0	0	0	0	0.0440819	0	moderate
SFGH_097	52	Male	Not reported	Discharge to home	0	0	0	0	0	0	1	0	0	0	0.0309903	0	moderate
SFGH_096	49	Male	Hispanic or Latino	Admitted to floor	1	1	0	0	0	0	6	Not neutralizing	Not neutralizing	0	2.36302	1	severe
SFGH_095	34	Male	Hispanic or Latino	Admitted to floor	1	0	0	0	0	0	4	0	0	0	-0.0158639	0	moderate
SFGH_093	63	Male	Hispanic or Latino	Admitted to ICU	1	1	1	0	0	0	4	0	0	0	-0.0106962	0	severe
SFGH_092	67	Male	Hispanic or Latino	Discharge to home	0	0	0	0	0	0	1	0	0	0	-0.0120742	0	moderate
SFGH_091	40	Female	Hispanic or Latino	Admitted to floor	1	0	0	0	0	0	2	0	0	0	0.00721869	0	moderate
SFGH_090	56	Male	Black or African-American	Admitted to floor	1	0	0	0	0	0	4	0	0	0	0.0323684	0	moderate
SFGH_089	62	Female	Hispanic or Latino	Admitted to ICU	1	1	1	0	0	0	14	0	0	0	-0.00242776	0	severe
SFGH_087	57	Male	Black or African-American	Discharge to home	0	0	0	0	0	0	1	0	0	0	-0.00139422	0	moderate
SFGH_086	38	Male	Hispanic or Latino	Admitted to ICU	1	1	1	0	0	0	9	0	0	0	0.00963031	0	severe
SFGH_085	17	Male	Hispanic or Latino	Discharge to home	0	0	0	0	0	0	0	0	0	0	-0.00862906	0	moderate
SFGH_084	49	Male	Hispanic or Latino	Discharge to home	0	0	0	0	0	0	0	0	0	0	0.0161761	0	moderate
SFGH_083	48	Male	White	Discharge to home	0	0	0	0	0	0	0	0	0	0	0.0344355	0	moderate
SFGH_081	52	Male	Hispanic or Latino	Admitted to ICU	1	1	1	1	1	0	23	0	0	0	0.0216884	0	severe
SFGH_080	70	Male	Hispanic or Latino	Admitted to floor	1	1	0	0	0	0	7	0	0	0	0.00825224	0	severe
SFGH_079	57	Male	Not reported	Admitted to floor	1	0	0	0	0	0	13	0	0	0	-0.0110407	0	moderate
SFGH_078	48	Male	Hispanic or Latino	Discharge to home	0	0	0	0	0	0	2	0	0	0	-0.0144858	0	moderate
SFGH_077	39	Male	Hispanic or Latino	Admitted to floor	1	1	0	0	0	0	5	0	0	0	0.00963031	0	severe
SFGH_076	63	Male	Hispanic or Latino	Admitted to floor	1	1	1	0	0	0	7	0	0	0	-0.0210316	0	severe
SFGH_075	66	Male	Hispanic or Latino	Admitted to ICU	1	1	1	1	1	1	34	0	0	0	0.055451	0	severe
SFGH_074	49	Female	Hispanic or Latino	Admitted to floor	1	1	0	0	0	0	4	0	0	0	0.0371916	0	severe
SFGH_073	39	Female	Hispanic or Latino	Discharge to home	0	0	0	0	0	0	0	0	0	0	0.00687418	0	moderate
SFGH_072	28	Male	Hispanic or Latino	Discharge to home	0	0	0	0	0	0	0	0	0	0	0.0688871	0	moderate
SFGH_071	48	Male	Hispanic or Latino	Admitted to floor	1	1	1	1	1	1	25	0	0	0	0.00790773	0	severe
SFGH_070	64	Female	White	Discharge to home	0	1	0	0	0	0	0	0	0	0	0.00825224	0	severe
SFGH_068	72	Male	Hispanic or Latino	Discharge to home	0	0	0	0	0	0	0	0	0	0	0.024789	0	moderate
SFGH_067	50	Male	Hispanic or Latino	Admitted to ICU	1	1	1	1	0	0	18	0	0	0	-0.0148304	0	severe
SFGH_066	49	Male	Hispanic or Latino	Discharge to home	0	1	0	0	0	0	1	0	0	0	-1.61e-05	0	severe
SFGH_065	76	Male	Asian	Admitted to ICU	1	1	1	1	1	0	59	0	0	0	0.0168652	0	severe
SFGH_063	60	Female	Hispanic or Latino	Admitted to ICU	1	0	1	1	1	0	43	0	0	0	0.0116974	0	critical
SFGH_062	43	Male	Hispanic or Latino	Admitted to ICU	1	1	1	1	1	0	36	0	0	0	0.0030845	0	severe
SFGH_061	40	Female	Hispanic or Latino	Admitted to floor	1	1	0	0	0	0	0	0	0	0	0.0626858	0	severe
SFGH_059	22	Male	Hispanic or Latino	Discharge to home	0	0	0	0	0	0	0	0	0	0	0.00997482	0	moderate
SFGH_058	73	Female	Hispanic or Latino	Discharge to home	0	0	0	0	0	0	1	0	0	0	0.0116974	0	moderate
SFGH_057	43	Male	Hispanic or Latino	Admitted to ICU	1	1	1	1	0	0	13	0	0	0	-0.0144858	0	severe
SFGH_056	32	Male	Hispanic or Latino	Discharge to home	0	0	0	0	0	0	0	0	0	0	0.0316794	0	moderate
SFGH_055	59	Male	Hispanic or Latino	Admitted to floor	1	0	0	0	0	0	14	0	0	0	0.00721869	0	moderate
SFGH_053	61	Male	Hispanic or Latino	Admitted to floor	1	1	1	1	1	0	93	Not neutralizing	Neutralizing	1	2.8512	1	severe
SFGH_052	45	Male	Hispanic or Latino	Discharge to home	0	0	0	0	0	0	1	0	0	0	0.0285787	0	moderate
SFGH_051	25	Male	Hispanic or Latino	Discharge to home	0	0	0	0	0	0	0	0	0	0	0.0189323	0	moderate
SFGH_050	32	Female	Hispanic or Latino	Discharge to home	0	0	0	0	0	0	0	0	0	0	0.00136192	0	moderate
SFGH_049	56	Male	Not reported	Admitted to ICU	1	1	1	1	1	0	32	Neutralizing	Neutralizing	1	2.22143	1	severe
SFGH_048	86	Female	Asian	Admitted to floor	1	1	1	1	0	0	15	0	0	0	-0.0010497	0	severe
SFGH_047	80	Male	Hispanic or Latino	Admitted to floor	1	1	0	0	0	0	7	0	0	0	0.000672884	0	severe
SFGH_046	35	Male	Hispanic or Latino	Admitted to ICU	1	1	1	0	0	0	10	0	0	0	0.0313348	0	severe
SFGH_045	29	Male	Hispanic or Latino	Admitted to ICU	1	1	1	0	0	0	12	Partially neutralizing	Partially neutralizing	1	0.855418	1	severe
SFGH_044	62	Female	Asian	Admitted to ICU	1	1	1	1	1	0	15	Neutralizing	Not neutralizing	1	1.17306	1	severe
SFGH_043	62	Female	Black or African-American	Admitted to ICU	1	1	1	1	0	0	25	0	0	0	-0.00552841	0	severe
SFGH_041	58	Male	Hispanic or Latino	Admitted to ICU	1	1	1	1	1	0	14	0	0	0	0.00136192	0	severe
SFGH_040	81	Female	Hispanic or Latino	Admitted to floor	1	1	0	0	0	0	7	0	0	0	0.034091	0	severe
SFGH_039	53	Female	Hispanic or Latino	Admitted to floor	1	1	1	0	0	0	15	0	0	0	0.012731	0	severe
SFGH_038	54	Male	Hispanic or Latino	Discharge to home	0	0	0	0	0	0	0	0	0	0	0.0323684	0	moderate
SFGH_037	65	Male	Hispanic or Latino	Admitted to floor	1	1	0	0	0	0	5	0	0	0	-0.0375684	0	severe
SFGH_035	40	Female	Hispanic or Latino	Outpatient, not admitted	0	0	0	0	0	0	0	0	0	0	0.0506278	0	moderate
SFGH_034	51	Male	Hispanic or Latino	Discharge to home	0	0	0	0	0	0	1	0	0	0	0.0227219	0	moderate
SFGH_033	41	Male	Hispanic or Latino	Admitted to floor	1	0	1	1	0	0	8	0	0	0	-0.0261994	0	critical
SFGH_032	45	Female	Hispanic or Latino	Discharge to home	0	0	0	0	0	0	0	0	0	0	0.0334019	0	moderate
SFGH_031	36	Female	Hispanic or Latino	Admitted to floor	1	0	0	0	0	0	2	0	0	0	0.0526949	0	moderate
SFGH_030	41	Male	Hispanic or Latino	Admitted to floor	1	1	0	0	0	0	5	0	0	0	0.086802	0	severe
SFGH_029	53	Male	Hispanic or Latino	Admitted to floor	1	1	0	0	0	0	4	0	0	0	-0.0189645	0	severe
SFGH_027	57	Female	Asian	Discharge to home	0	0	0	0	0	0	2	0	0	0	0.0602742	0	moderate
SFGH_026	48	Male	Hispanic or Latino	Admitted to floor	1	0	0	0	0	0	3	0	0	0	0.0409813	0	moderate
SFGH_025	53	Male	Hispanic or Latino	Discharge to home	0	0	0	0	0	0	1	0	0	0	0.00790773	0	moderate
SFGH_024	67	Female	Black or African-American	Discharge to home	0	0	0	0	0	0	0	0	0	0	0.0265116	0	moderate
SFGH_023	74	Female	Black or African-American	Admitted to floor	1	1	1	1	1	0	52	0	0	0	0.0258226	0	severe
SFGH_022	37	Male	Asian	Admitted to ICU	1	1	1	1	0	0	13	0	0	0	0.00756321	0	severe
SFGH_021	47	Male	Hispanic or Latino	Discharge to home	0	0	0	0	0	0	1	0	0	0	0.03478	0	moderate
SFGH_020	57	Female	Hispanic or Latino	Discharge to home	0	0	0	0	0	0	0	0	0	0	0.0258226	0	moderate
SFGH_019	41	Female	Hispanic or Latino	Admitted to floor	1	0	1	1	1	0	27	0	0	0	0.00618515	0	critical
SFGH_018	41	Male	Hispanic or Latino	Admitted to ICU	1	1	1	1	0	0	26	0	0	0	0.0241	0	severe
SFGH_017	27	Male	Hispanic or Latino	Discharge to home	0	0	0	0	0	0	1	0	0	0	-0.00690648	0	moderate
SFGH_016	63	Male	Hispanic or Latino	Discharge to home	0	0	0	0	0	0	0	0	0	0	0.0320239	0	moderate
SFGH_015	43	Male	White	Admitted to floor	1	0	0	0	0	0	11	0	0	0	-0.0124187	0	moderate
SFGH_014	46	Male	Hispanic or Latino	Admitted to floor	1	1	0	0	0	0	8	0	0	0	0.0316794	0	severe
SFGH_012	52	Male	Hispanic or Latino	Admitted to floor	1	0	0	0	0	0	5	0	0	0	0.0254781	0	moderate
SFGH_011	76	Female	Hispanic or Latino	Admitted to floor	1	1	0	0	0	0	7	0	0	0	0.0609632	0	severe
SFGH_010	44	Male	Hispanic or Latino	Admitted to floor	1	0	0	0	0	0	12	0	0	0	0.00721869	0	moderate
SFGH_009	36	Male	Hispanic or Latino	Discharge to home	0	0	0	0	0	0	0	0	0	0	0.00721869	0	moderate
SFGH_008	39	Male	Black or African-American	Admitted to floor	1	1	0	0	0	0	9	0	0	0	0.0261671	0	severe
SFGH_007	45	Female	Hispanic or Latino	Outpatient, not admitted	0	0	0	0	0	0	8	0	0	0	0.0182432	0	moderate
SFGH_006	43	Male	Hispanic or Latino	Admitted to floor	1	0	0	0	0	0	2	0	0	0	0.00721869	0	moderate
SFGH_005	44	Male	Hispanic or Latino	Discharge to home	0	0	0	0	0	0	0	0	0	0	0.112985	0	moderate
SFGH_004	55	Male	Hispanic or Latino	Discharge to home	0	0	0	0	0	0	0	0	0	0	0.01342	0	moderate
SFGH_003	51	Male	Hispanic or Latino	Admitted to floor	1	0	0	0	0	0	3	0	0	0	0.00790773	0	moderate
SFGH_002	45	Male	Hispanic or Latino	Admitted to floor	1	1	0	0	0	0	8	0	0	0	-0.017931	0	severe
SFGH_001	48	Female	Hispanic or Latino	Admitted to floor	1	1	0	0	0	0	6	0	0	0	0.0313348	0	severe
HC-H9	na	na	na	na	na	na	na	na	na	na	na	na	na	na	0.0051516	0	HealthyControl
HC-H8	na	na	na	na	na	na	na	na	na	na	na	na	na	na	0.00239546	0	HealthyControl
HC-H7	na	na	na	na	na	na	na	na	na	na	na	na	na	na	0.0123864	0	HealthyControl
HC-H6	na	na	na	na	na	na	na	na	na	na	na	na	na	na	0.0533839	0	HealthyControl
HC-H5	na	na	na	na	na	na	na	na	na	na	na	na	na	na	0.0812897	0	HealthyControl
HC-H4	na	na	na	na	na	na	na	na	na	na	na	na	na	na	0.034091	0	HealthyControl
HC-H3	na	na	na	na	na	na	na	na	na	na	na	na	na	na	0.0416703	0	HealthyControl
HC-H2	na	na	na	na	na	na	na	na	na	na	na	na	na	na	0.0671645	0	HealthyControl
HC-H12	na	na	na	na	na	na	na	na	na	na	na	na	na	na	0.00790773	0	HealthyControl
HC-H11	na	na	na	na	na	na	na	na	na	na	na	na	na	na	0.0213439	0	HealthyControl
HC-H10	na	na	na	na	na	na	na	na	na	na	na	na	na	na	0.0103193	0	HealthyControl
HC-H1	na	na	na	na	na	na	na	na	na	na	na	na	na	na	0.00239546	0	HealthyControl
HC-G9	na	na	na	na	na	na	na	na	na	na	na	na	na	na	0.01342	0	HealthyControl
HC-G8	na	na	na	na	na	na	na	na	na	na	na	na	na	na	-0.0031168	0	HealthyControl
HC-G7	na	na	na	na	na	na	na	na	na	na	na	na	na	na	-0.0237878	0	HealthyControl
HC-G6	na	na	na	na	na	na	na	na	na	na	na	na	na	na	0.046149	0	HealthyControl
HC-G5	na	na	na	na	na	na	na	na	na	na	na	na	na	na	0.00549611	0	HealthyControl
HC-G4	na	na	na	na	na	na	na	na	na	na	na	na	na	na	0.0296123	0	HealthyControl
HC-G3	na	na	na	na	na	na	na	na	na	na	na	na	na	na	0.034091	0	HealthyControl
HC-G2	na	na	na	na	na	na	na	na	na	na	na	na	na	na	0.0137645	0	HealthyControl
HC-G12	na	na	na	na	na	na	na	na	na	na	na	na	na	na	0.01342	0	HealthyControl
HC-G11	na	na	na	na	na	na	na	na	na	na	na	na	na	na	0.00859676	0	HealthyControl
HC-G10	na	na	na	na	na	na	na	na	na	na	na	na	na	na	0.0051516	0	HealthyControl
HC-G1	na	na	na	na	na	na	na	na	na	na	na	na	na	na	0.0116974	0	HealthyControl
HC-F9	na	na	na	na	na	na	na	na	na	na	na	na	na	na	0.0137645	0	HealthyControl
HC-F8	na	na	na	na	na	na	na	na	na	na	na	na	na	na	0.00480708	0	HealthyControl
HC-F7	na	na	na	na	na	na	na	na	na	na	na	na	na	na	-0.00759551	0	HealthyControl
HC-F6	na	na	na	na	na	na	na	na	na	na	na	na	na	na	0.0123864	0	HealthyControl
HC-F5	na	na	na	na	na	na	na	na	na	na	na	na	na	na	-0.0220652	0	HealthyControl
HC-F4	na	na	na	na	na	na	na	na	na	na	na	na	na	na	0.0378807	0	HealthyControl
HC-F3	na	na	na	na	na	na	na	na	na	na	na	na	na	na	0.0433929	0	HealthyControl
HC-F2	na	na	na	na	na	na	na	na	na	na	na	na	na	na	0.0241	0	HealthyControl
HC-F12	na	na	na	na	na	na	na	na	na	na	na	na	na	na	-0.0175865	0	HealthyControl
HC-F11	na	na	na	na	na	na	na	na	na	na	na	na	na	na	0.0437374	0	HealthyControl
HC-F10	na	na	na	na	na	na	na	na	na	na	na	na	na	na	-0.0031168	0	HealthyControl
HC-F1	na	na	na	na	na	na	na	na	na	na	na	na	na	na	0.0533839	0	HealthyControl
HC-E9	na	na	na	na	na	na	na	na	na	na	na	na	na	na	-0.00518389	0	HealthyControl
HC-E8	na	na	na	na	na	na	na	na	na	na	na	na	na	na	0.0147981	0	HealthyControl
HC-E7	na	na	na	na	na	na	na	na	na	na	na	na	na	na	0.0575181	0	HealthyControl
HC-E6	na	na	na	na	na	na	na	na	na	na	na	na	na	na	0.0196213	0	HealthyControl
HC-E5	na	na	na	na	na	na	na	na	na	na	na	na	na	na	-0.00931809	0	HealthyControl
HC-E4	na	na	na	na	na	na	na	na	na	na	na	na	na	na	0.0516613	0	HealthyControl
HC-E3	na	na	na	na	na	na	na	na	na	na	na	na	na	na	0.0375361	0	HealthyControl
HC-E2	na	na	na	na	na	na	na	na	na	na	na	na	na	na	0.0189323	0	HealthyControl
HC-E12	na	na	na	na	na	na	na	na	na	na	na	na	na	na	0.00205095	0	HealthyControl
HC-E11	na	na	na	na	na	na	na	na	na	na	na	na	na	na	0.0337465	0	HealthyControl
HC-E10	na	na	na	na	na	na	na	na	na	na	na	na	na	na	0.01342	0	HealthyControl
HC-E1	na	na	na	na	na	na	na	na	na	na	na	na	na	na	0.0189323	0	HealthyControl
HC-D9	na	na	na	na	na	na	na	na	na	na	na	na	na	na	0.0178987	0	HealthyControl
HC-D8	na	na	na	na	na	na	na	na	na	na	na	na	na	na	0.0175542	0	HealthyControl
HC-D7	na	na	na	na	na	na	na	na	na	na	na	na	na	na	-0.0113852	0	HealthyControl
HC-D6	na	na	na	na	na	na	na	na	na	na	na	na	na	na	-0.0244768	0	HealthyControl
HC-D5	na	na	na	na	na	na	na	na	na	na	na	na	na	na	0.0440819	0	HealthyControl
HC-D4	na	na	na	na	na	na	na	na	na	na	na	na	na	na	0.0396032	0	HealthyControl
HC-D3	na	na	na	na	na	na	na	na	na	na	na	na	na	na	0.0368471	0	HealthyControl
HC-D2	na	na	na	na	na	na	na	na	na	na	na	na	na	na	0.0272006	0	HealthyControl
HC-D12	na	na	na	na	na	na	na	na	na	na	na	na	na	na	0.044771	0	HealthyControl
HC-D11	na	na	na	na	na	na	na	na	na	na	na	na	na	na	0.0113529	0	HealthyControl
HC-D10	na	na	na	na	na	na	na	na	na	na	na	na	na	na	-0.00587293	0	HealthyControl
HC-D1	na	na	na	na	na	na	na	na	na	na	na	na	na	na	-0.00449486	0	HealthyControl
HC-C9	na	na	na	na	na	na	na	na	na	na	na	na	na	na	-1.61e-05	0	HealthyControl
HC-C8	na	na	na	na	na	na	na	na	na	na	na	na	na	na	0.00239546	0	HealthyControl
HC-C7	na	na	na	na	na	na	na	na	na	na	na	na	na	na	0.0178987	0	HealthyControl
HC-C6	na	na	na	na	na	na	na	na	na	na	na	na	na	na	0.00963031	0	HealthyControl
HC-C5	na	na	na	na	na	na	na	na	na	na	na	na	na	na	0.0030845	0	HealthyControl
HC-C4	na	na	na	na	na	na	na	na	na	na	na	na	na	na	0.046149	0	HealthyControl
HC-C3	na	na	na	na	na	na	na	na	na	na	na	na	na	na	0.0413258	0	HealthyControl
HC-C2	na	na	na	na	na	na	na	na	na	na	na	na	na	na	0.0137645	0	HealthyControl
HC-C12	na	na	na	na	na	na	na	na	na	na	na	na	na	na	0.0557955	0	HealthyControl
HC-C11	na	na	na	na	na	na	na	na	na	na	na	na	na	na	0.0492497	0	HealthyControl
HC-C10	na	na	na	na	na	na	na	na	na	na	na	na	na	na	0.014109	0	HealthyControl
HC-C1	na	na	na	na	na	na	na	na	na	na	na	na	na	na	0.0544174	0	HealthyControl
HC-B9	na	na	na	na	na	na	na	na	na	na	na	na	na	na	-0.00759551	0	HealthyControl
HC-B8	na	na	na	na	na	na	na	na	na	na	na	na	na	na	0.0409813	0	HealthyControl
HC-B7	na	na	na	na	na	na	na	na	na	na	na	na	na	na	-0.00518389	0	HealthyControl
HC-B6	na	na	na	na	na	na	na	na	na	na	na	na	na	na	0.0161761	0	HealthyControl
HC-B5	na	na	na	na	na	na	na	na	na	na	na	na	na	na	-0.0165529	0	HealthyControl
HC-B4	na	na	na	na	na	na	na	na	na	na	na	na	na	na	0.0230664	0	HealthyControl
HC-B3	na	na	na	na	na	na	na	na	na	na	na	na	na	na	0.0444265	0	HealthyControl
HC-B2	na	na	na	na	na	na	na	na	na	na	na	na	na	na	0.0626858	0	HealthyControl
HC-B12	na	na	na	na	na	na	na	na	na	na	na	na	na	na	0.0182432	0	HealthyControl
HC-B11	na	na	na	na	na	na	na	na	na	na	na	na	na	na	0.0051516	0	HealthyControl
HC-B10	na	na	na	na	na	na	na	na	na	na	na	na	na	na	-0.00173873	0	HealthyControl
HC-B1	na	na	na	na	na	na	na	na	na	na	na	na	na	na	0.0464936	0	HealthyControl
HC-A9	na	na	na	na	na	na	na	na	na	na	na	na	na	na	-0.0151749	0	HealthyControl
HC-A8	na	na	na	na	na	na	na	na	na	na	na	na	na	na	0.0389142	0	HealthyControl
HC-A7	na	na	na	na	na	na	na	na	na	na	na	na	na	na	-0.00552841	0	HealthyControl
HC-A6	na	na	na	na	na	na	na	na	na	na	na	na	na	na	-0.0251658	0	HealthyControl
HC-A5	na	na	na	na	na	na	na	na	na	na	na	na	na	na	-0.0113852	0	HealthyControl
HC-A4	na	na	na	na	na	na	na	na	na	na	na	na	na	na	0.0196213	0	HealthyControl
HC-A3	na	na	na	na	na	na	na	na	na	na	na	na	na	na	0.0178987	0	HealthyControl
HC-A2	na	na	na	na	na	na	na	na	na	na	na	na	na	na	-0.00759551	0	HealthyControl
HC-A12	na	na	na	na	na	na	na	na	na	na	na	na	na	na	0.0361581	0	HealthyControl
HC-A11	na	na	na	na	na	na	na	na	na	na	na	na	na	na	0.0182432	0	HealthyControl
HC-A10	na	na	na	na	na	na	na	na	na	na	na	na	na	na	-0.0255104	0	HealthyControl
HC-A1	na	na	na	na	na	na	na	na	na	na	na	na	na	na	0.0213439	0	HealthyControl
CNML040435	na	na	na	na	na	na	na	na	na	na	na	na	na	na	3.39209	1	APS1
CNML039527	na	na	na	na	na	na	na	na	na	na	na	na	na	na	4.82666	1	APS1
CNML039308	na	na	na	na	na	na	na	na	na	na	na	na	na	na	4.41358	1	APS1
CNML039206	na	na	na	na	na	na	na	na	na	na	na	na	na	na	0.149159	0	APS1
anti-myc	na	na	na	na	na	na	na	na	na	na	na	na	na	na	1	1	HealthyControl
