## Supplementary Table S4 for "Longitudinal single-cell epitope and RNA-sequencing reveals the immunological impact of type 1 interferon autoantibodies in critical COVID-19"

### Sheet: Table S5
Master Record ID	Cohort	IMPACC Study ID
1001	Only COMET
1002	Only COMET
1003	Only COMET
1005	Only COMET
1006	Only COMET
1007	Only COMET
1008	Only COMET
1009	Only COMET
1010	Only COMET
1012	Only COMET
1014	Only COMET
1015	Only COMET
1016	Only COMET
1017	Only COMET
1018	Only COMET
1020	Only COMET
1021	Only COMET
1023	Only COMET
1024	Only COMET
1025	Only COMET
1026	Only COMET
1029	Only COMET
1030	Only COMET
1031	Only COMET
1033	Only COMET
1036	Only COMET
1037	Only COMET
1038	Only COMET
1039	Only COMET
1040	Only COMET
1043	Only COMET
1044	Only COMET
1045	Only COMET
1046	Only COMET
1047	Only COMET
1049	Only COMET
1050	Only COMET
1051	Only COMET
1052	Only COMET
1053	Only COMET
1054	Only COMET
1055	Only COMET
1057	Only COMET
1059	Only COMET
1060	Only COMET
1062	Only COMET
1064	Only COMET
1065	Only COMET
1066	Only COMET
1072	Only COMET
1076	Only COMET
1078	Only COMET
1092	Terminated IMPACC	009-3001
1093	ACTIVE IMPACC	009-3002
1094	ACTIVE IMPACC	009-3003
1095	ACTIVE IMPACC	009-3004
1101	Terminated IMPACC	009-3005
1107	ACTIVE IMPACC	009-3006
1109	Terminated IMPACC	009-3007
1111	ACTIVE IMPACC	009-3008
1113	ACTIVE IMPACC	009-3009
1130	Terminated IMPACC	009-3012
1131	ACTIVE IMPACC	009-3014
1143	Only COMET
1148	ACTIVE IMPACC	009-3022
1149	ACTIVE IMPACC	009-3023
1151	ACTIVE IMPACC	009-3025
1154	Terminated IMPACC	009-3027
1161	Terminated IMPACC	009-4012
