## Supplementary Table S5 for "Longitudinal single-cell epitope and RNA-sequencing reveals the immunological impact of type 1 interferon autoantibodies in critical COVID-19"

### Sheet: TotalSeq-C_human Panel
Item Format	Description	Reactivity	Clone	DNA Barcode	DNA Barcode number
TotalSeq™-C	CD80	Human	2D10	ACGAATCAATCTGTG	5
TotalSeq™-C	CD274 (B7-H1, PD-L1)	Human	29E.2A3	GTTGTCCGACAATAC	7
TotalSeq™-C	CD273 (B7-DC, PD-L2)	Human	24F.10C12	TCAACGCTTGGCTAG	8
TotalSeq™-C	CD275 (B7-H2, ICOSL)	Human	2D3	GTGCATTCAACAGTA	9
TotalSeq™-C	CD270 (HVEM, TR2)	Human	122	TGATAGAAACAGACC	20
TotalSeq™-C	CD252 (OX40L)	Human	11C3.1	TTTAGTGATCCGACT	21
TotalSeq™-C	CD137L (4-1BB Ligand)	Human	5F4	ATTCGCCTTACGCAA	22
TotalSeq™-C	CD155 (PVR)	Human	SKII.4	ATCACATCGTTGCCA	23
TotalSeq™-C	CD112 (Nectin-2)	Human	TX31	AACCTTCCGTCTAAG	24
TotalSeq™-C	CD47	Human	CC2C6	GCATTCTGTCACCTA	26
TotalSeq™-C	CD70	Human	113-16	CGCGAACATAAGAAG	27
TotalSeq™-C	CD30	Human	BY88	TCAGGGTGTGCTGTA	28
TotalSeq™-C	CD40	Human	5C3	CTCAGATGGAGTATG	31
TotalSeq™-C	CD154	Human	24-31	GCTAGATAGATGCAA	32
TotalSeq™-C	CD52	Human	HI186	CTTTGTACGAGCAAA	33
TotalSeq™-C	CD3	Human	UCHT1	CTCATTGTAACTCCT	34
TotalSeq™-C	CD8	Human	SK1	GCGCAACTTGATGAT	46
TotalSeq™-C	CD56	Human	5.1H11	TCCTTTCCTGATAGG	47
TotalSeq™-C	CD45	Human	2D1	TCCCTTGCGATTTAC	48
TotalSeq™-C	CD19	Human	HIB19	CTGGGCAATTACTCG	50
TotalSeq™-C	CD33	Human	P67.6	TAACTCAGGGCCTAT	52
TotalSeq™-C	CD34	Human	581	GCAGAAATCTCCCTT	54
TotalSeq™-C	CD138 (Syndecan-1)	Human	MI15	ACTCTTTCGTTTACG	55
TotalSeq™-C	CD269 (BCMA)	Human	19F2	CAGATGATCCACCAT	56
TotalSeq™-C	β2-microglobulin	Human	2M2	CAGCCCGATTAAGGT	57
TotalSeq™-C	HLA-A,B,C	Human	W6/32	TATGCGAGGCTTATC	58
TotalSeq™-C	CD90 (Thy1)	Human	5E10	GCATTGTACGATTCA	60
TotalSeq™-C	CD117 (c-kit)	Human	104D2	AGACTAATAGCTGAC	61
TotalSeq™-C	CD10	Human	HI10a	CAGCCATTCATTAGG	62
TotalSeq™-C	CD45RA	Human	HI100	TCAATCCTTCCGCTT	63
TotalSeq™-C	CD123	Human	6H6	CTTCACTCTGTCAGG	64
TotalSeq™-C	CD7	Human	CD7-6B7	TGGATTCCCGGACTT	66
TotalSeq™-C	CD49f	Human/Mouse	GoH3	TTCCGAGGATGATCT	70
TotalSeq™-C	CD194 (CCR4)	Human	L291H4	AGCTTACCTGCACGA	71
TotalSeq™-C	CD4	Human	RPA-T4	TGTTCCCGCTCAACT	72
TotalSeq™-C	CD8a	Human	RPA-T8	GCTGCGCTTTCCATT	80
TotalSeq™-C	CD14	Human	M5E2	TCTCAGACCTCCGTA	81
TotalSeq™-C	CD16	Human	3G8	AAGTTCACTCTTTGC	83
TotalSeq™-C	CD25	Human	BC96	TTTGTCCTGTACGCC	85
TotalSeq™-C	CD45RO	Human	UCHL1	CTCCGAATCATGTTG	87
TotalSeq™-C	CD279 (PD-1) Antibody	Human	EH12.2H7	ACAGCGCCGTATTTA	88
TotalSeq™-C	TIGIT (VSTM3)	Human	A15153G	TTGCTTACCGCCAGA	89
TotalSeq™-C	CD20	Human	2H7	TTCTGGGTCCCTAGA	100
TotalSeq™-C	CD335 (NKp46)	Human	900	ACAATTTGAACAGCG	101
TotalSeq™-C	CD294 (CRTH2)	Human	BM16	TGTTTACGAGAGCCC	102
TotalSeq™-C	CD326 (Ep-CAM)	Human	9C4	TTCCGAGCAAGTATC	123
TotalSeq™-C	CD31	Human	WM59	ACCTTTATGCCACGG	124
TotalSeq™-C	CD44	Human	BJ18	AATCCTTCCGAATGT	125
TotalSeq™-C	Podoplanin	Human	NC-08	GGTTACTCGTTGTGT	127
TotalSeq™-C	CD140b (PDGFRβ)	Human	18A2	CAATGGTTCACTGCC	129
TotalSeq™-C	CD146	Human	P1H12	CCTTGGATAACATCA	134
TotalSeq™-C	CD324 (E-Cadherin)	Human	67A4	ATCCTTCTCCCTTTC	135
TotalSeq™-C	IgM	Human	MHM-88	TAGCGAGCCCGTATA	136
TotalSeq™-C	CD5	Human	UCHT2	CATTAACGGGATGCC	138
TotalSeq™-C	TCR γ/δ	Human	B1	CTTCCGATTCATTCA	139
TotalSeq™-C	CD195 (CCR5)	Human	J418F1	CCAAAGTAAGAGCCA	141
TotalSeq™-C	CD32	Human	FUN-2	GCTTCCGAATTACCG	142
TotalSeq™-C	CD196 (CCR6)	Human	G034E3	GATCCCTTTGTCACT	143
TotalSeq™-C	CD185 (CXCR5)	Human	J252D4	AATTCAACCGTCGCC	144
TotalSeq™-C	CD103 (Integrin αE)	Human	Ber-ACT8	GACCTCATTGTGAAT	145
TotalSeq™-C	CD69	Human	FN50	GTCTCTTGGCTTAAA	146
TotalSeq™-C	CD62L	Human	DREG-56	GTCCCTGCAACTTGA	147
TotalSeq™-C	CD161	Human	HP-3G10	GTACGCAGTCCTTCT	149
TotalSeq™-C	CD152 (CTLA-4)	Human	BNI3	ATGGTTCACGTAATC	151
TotalSeq™-C	CD223 (LAG-3)	Human	11C3C65	CATTTGTCTGCCGGT	152
TotalSeq™-C	KLRG1 (MAFA)	Human	SA231A2	CTTATTTCCTGCCCT	153
TotalSeq™-C	CD27	Human	O323	GCACTCCTGCATGTA	154
TotalSeq™-C	CD107a (LAMP-1)	Human	H4A3	CAGCCCACTGCAATA	155
TotalSeq™-C	CD95 (Fas)	Human	DX2	CCAGCTCATTAGAGC	156
TotalSeq™-C	CD134 (OX40)	Human	Ber-ACT35 (ACT35)	AACCCACCGTTGTTA	158
TotalSeq™-C	HLA-DR	Human	L243	AATAGCGAGCAAGTA	159
TotalSeq™-C	CD1c	Human	L161	GAGCTACTTCACTCG	160
TotalSeq™-C	CD11b	Human	ICRF44	GACAAGTGATCTGCA	161
TotalSeq™-C	CD64	Human	10.1	AAGTATGCCCTACGA	162
TotalSeq™-C	CD141 (Thrombomodulin)	Human	M80	GGATAACCGCGCTTT	163
TotalSeq™-C	CD1d	Human	51.1	TCGAGTCGCTTATCA	164
TotalSeq™-C	CD314 (NKG2D)	Human	1D11	CGTGTTTGTTCCTCA	165
TotalSeq™-C	CD66b	Human	6/40c	AGCTGTAAGTTTCGG	166
TotalSeq™-C	CD35	Human	E11	ACTTCCGTCGATCTT	167
TotalSeq™-C	CD57 Recombinant	Human	QA17A04	AACTCCCTATGGAGG	168
TotalSeq™-C	CD366 (Tim-3)	Human	F38-2E2	TGTCCTACCCAACTT	169
TotalSeq™-C	CD272 (BTLA)	Human	MIH26	GTTATTGGACTAAGG	170
TotalSeq™-C	CD278 (ICOS)	Human/Mouse/Rat	C398.4A	CGCGCACCCATTAAA	171
TotalSeq™-C	CD58 (LFA-3)	Human	TS2/9	GTTCCTATGGACGAC	174
TotalSeq™-C	CD96 (TACTILE)	Human	NK92.39	TGGCCTATAAATGGT	175
TotalSeq™-C	CD39	Human	A1	TTACCTGGTATCCGT	176
TotalSeq™-C	CD178 (Fas-L)	Human	NOK-1	CCGGTCCTCTGTATT	177
TotalSeq™-C	CX3CR1	Human	K0124E1	AGTATCGTCTCTGGG	179
TotalSeq™-C	CD24	Human	ML5	AGATTCCTTCGTGTT	180
TotalSeq™-C	CD21	Human	Bu32	AACCTAGTAGTTCGG	181
TotalSeq™-C	CD11a	Human	TS2/4	TATATCCTTGTGAGC	185
TotalSeq™-C	IgA	Human	HP6123	AAGATGTCCGAGCAA	186
TotalSeq™-C	CD79b (Igβ)	Human	CB3-1	ATTCTTCAACCGAAG	187
TotalSeq™-C	CD66a/c/e	Human	ASL-32	GGGACAGTTCGTTTC	188
TotalSeq™-C	CD244 (2B4)	Human	C1.7	TCGCTTGGATGGTAG	189
TotalSeq™-C	CD235ab	Human	HIR2	GCTCCTTTACACGTA	196
TotalSeq™-C	CD206 (MMR)	Human	15-2	TCAGAACGTCTAACT	205
TotalSeq™-C	CD169 (Sialoadhesin, Siglec-1)	Human	7-239	TACTCAGCGTGTTTG	206
TotalSeq™-C	CD370 (CLEC9A/DNGR1)	Human	8F9	CTGCATTTCAGTAAG	207
TotalSeq™-C	XCR1	Human	S15046E	AAGACGCATGTCAAC	208
TotalSeq™-C	integrin β7	Human/Mouse	FIB504	TCCTTGGATGTACCG	214
TotalSeq™-C	CD268 (BAFF-R)	Human	11C1	CGAAGTCGATCCGTA	215
TotalSeq™-C	CD54	Human	HA58	CTGATAGACTTGAGT	217
TotalSeq™-C	CD62P (P-Selectin)	Human	AK4	CCTTCCGTATCCCTT	218
TotalSeq™-C	TCR α/β	Human	IP26	CGTAACGTAGAGCGA	224
TotalSeq™-C	CD106	Human	STA	TCACAGTTCCTTGGA	245
TotalSeq™-C	CD122 (IL-2Rβ)	Human	TU27	TCATTTCCTCCGATT	246
TotalSeq™-C	CD267 (TACI)	Human	1A1	AGTGATGGAGCGAAC	247
TotalSeq™-C	FcεRIα	Human	AER-37 (CRA-1)	CTCGTTTCCGTATCG	352
TotalSeq™-C	CD41	Human	HIP8	ACGTTGTGGCCTTGT	353
TotalSeq™-C	CD137 (4-1BB)	Human	4B4-1	CAGTAAGTTCGGGAC	355
TotalSeq™-C	CD254 (TRANCE, RANKL)	Human	MIH24	TCCGTGTTAGTTTGT	356
TotalSeq™-C	CD163	Human	GHI/61	GCTTCTCCTTCCTTA	358
TotalSeq™-C	CD83	Human	HB15e	CCACTCATTTCCGGT	359
TotalSeq™-C	CD357 (GITR)	Human	108-17	ACCTTTCGACACTCG	360
TotalSeq™-C	CD309 (VEGFR2)	Human	7D4-6	TTCACGCAGTAAGAT	362
TotalSeq™-C	CD124 (IL-4Rα)	Human	G077F6	CCGTCCTGATAGATG	363
TotalSeq™-C	CD184 (CXCR4)	Human	12G5	TCAGGTCCTTTCAAC	366
TotalSeq™-C	CD2	Human	TS1/8	TACGATTTGTCAGGG	367
TotalSeq™-C	CD226 (DNAM-1)	Human	11A8	TCTCAGTGTTTGTGG	368
TotalSeq™-C	CD29	Human	TS2/16	GTATTCCCTCAGTCA	369
TotalSeq™-C	CD303 (BDCA-2)	Human	201A	GAGATGTCCGAATTT	370
TotalSeq™-C	CD49b	Human	P1E6-C5	GCTTTCTTCAGTATG	371
TotalSeq™-C	CD81 (TAPA-1)	Human	5A6	GTATCCTTCCTTGGC	373
TotalSeq™-C	CD98	Human	MEM-108	GCACCAACAGCCATT	374
TotalSeq™-C	IgG Fc	Human	M1310G05	CTGGAGCGATTAGAA	375
TotalSeq™-C	IgD	Human	IA6-2	CAGTCTCCGTAGAGT	384
TotalSeq™-C	CD18	Human	TS1/18	TATTGGGACACTTCT	385
TotalSeq™-C	CD28	Human	CD28.2	TGAGAACGACCCTAA	386
TotalSeq™-C	TSLPR (TSLP-R)	Human	1D3	CAGTCCTCTCTGTCA	387
TotalSeq™-C	CD38	Human	HIT2	TGTACCCGCTTGTGA	389
TotalSeq™-C	CD127 (IL-7Rα)	Human	A019D5	GTGTGTTGTCCTATG	390
TotalSeq™-C	CD15 (SSEA-1)	Human	W6D3	TCACCAGTACCTAGT	392
TotalSeq™-C	CD22	Human	S-HCL-1	GGGTTGTTGTCTTTG	393
TotalSeq™-C	CD71	Human	CY1G4	CCGTGTTCCTCATTA	394
TotalSeq™-C	B7-H4	Human	MIH43	TGTATGTCTGCCTTG	395
TotalSeq™-C	CD26	Human	BA5b	GGTGGCTAGATAATG	396
TotalSeq™-C	CD193 (CCR3)	Human	5E8	ACCAATCCTTTCGTC	397
TotalSeq™-C	CD204	Human	7C9C20	TAGCGAGCCAGATGT	399
TotalSeq™-C	CD144 (VE-Cadherin)	Human	BV9	TCCACTCATTCTGTA	400
TotalSeq™-C	CD1a	Human	HI149	GATCGTGTTGTGTTA	402
TotalSeq™-C	CD304 (Neuropilin-1)	Human	12C2	GGACTAAGTTTCGTT	406
TotalSeq™-C	CD36	Human	5-271	TTCTTTGCCTTGCCA	407
TotalSeq™-C	CD158 (KIR2DL1/S1/S3/S5)	Human	HP-MA4	TATCAACCAACGCTT	420
TotalSeq™-C	CD207	Human/Mouse	4C7	CGATTTGTATTCCCT	437
TotalSeq™-C	CD49d	Human	9F10	CCATTCAACTTCCGG	576
TotalSeq™-C	CD73 (Ecto-5'-nucleotidase)	Human	AD2	CAGTTCCTCAGTTCG	577
TotalSeq™-C	TCR Vα7.2	Human	3C10	TACGAGCAGTATTCA	581
TotalSeq™-C	TCR Vδ2	Human	B6	TCAGTCAGATGGTAT	582
TotalSeq™-C	TCR Vγ9	Human	B3	AAGTGATGGTATCTG	583
TotalSeq™-C	TCR Vα24-Jα18 (iNKT cell)	Human	6B11	AACTTCTGTGGTAGC	584
TotalSeq™-C	CD305 (LAIR1)	Human	NKTA255	ATTTCCATTCCCTGT	590
TotalSeq™-C	LOX-1	Human	15C4	ACCCTTTACCGAATA	591
TotalSeq™-C	CD158b (KIR2DL2/L3, NKAT2)	Human	DX27	GACCCGTAGTTTGAT	592
TotalSeq™-C	CD133	Human	S16016B	GTAAGACGCCTATGC	594
TotalSeq™-C	CD209 (DC-SIGN)	Human	9E9A8	TCACTGGACACTTAA	597
TotalSeq™-C	CD158e1 (KIR3DL1, NKB1)	Human	DX9	GGACGCTTTCCTTGA	599
TotalSeq™-C	CD158f (KIR2DL5)	Human	UP-R1	AAAGTGATGCCACTG	600
TotalSeq™-C	CD337 (NKp30)	Human	P30-15	AAAGTCACTCTGCCG	801
TotalSeq™-C	CD336 (NKp44)	Human	P44-8	GGGCAATTAGCGAGT	802
TotalSeq™-C	CD307d (FcRL4)	Human	413D12	CGATTTGATCTGCCT	828
TotalSeq™-C	CD307e (FcRL5)	Human	509f6	TCACGCAGTCCTCAA	829
TotalSeq™-C	CD319 (CRACC)	Human	162.1	AGTATGCCATGTCTT	830
TotalSeq™-C	CLEC12A	Human	50C1	CATTAGAGTCTGCCA	853
TotalSeq™-C	CD257 (BAFF, BLYS)	Human	1D6	CAGAGCACCCATTAA	863
TotalSeq™-C	CD94	Human	DX22	CTTTCCGGTCCTACA	867
TotalSeq™-C	CD150 (SLAM)	Human	A12 (7D4)	GTCATTGTATGTCTG	870
TotalSeq™-C	Ig light chain κ	Human	MHK-49	AGCTCAGCCAGTATG	894
TotalSeq™-C	Mac-2 (Galectin-3)	Human/Mouse	M3/38	GATGCAATTAGCCGG	895
TotalSeq™-C	CD85j (ILT2)	Human	GHI/75	CCTTGTGAGGCTATG	896
TotalSeq™-C	CD23	Human	EBVCS-5	TCTGTATAACCGTCT	897
TotalSeq™-C	Ig light chain λ	Human	MHL-38	CAGCCAGTAAGTCAC	898
TotalSeq™-C	HLA-A2	Human	BB7.2	GAACATTTCCGACAA	899
TotalSeq™-C	CD198 (CCR8)	Human	L263G8	AGCCCGGATGTATTT	900
TotalSeq™-C	GARP (LRRC32)	Human	7B11	AGGTATGGTAGAGTA	901
TotalSeq™-C	CD328 (Siglec-7)	Human	6-434	CTTAGCATTTCACTG	902
TotalSeq™-C	TCR Vβ13.1	Human	H131	TTATGGACGTATGGT	908
TotalSeq™-C	CD82	Human	ASL-24	TCCCACTTCCGCTTT	920
TotalSeq™-C	CD101 (BB27)	Human	BB27	CTACTTCCCTGTCAA	944
TotalSeq™-C	CD360 (IL-21R)	Human	17A12	GAGGATGATGCCATG	985
TotalSeq™-C	CD88 (C5aR)	Human	S5/1	GCCGCATGAGAAACA	1046
TotalSeq™-C	HLA-F	Human	3D11/HLA-F	GCAACTCTCCTACCT	1047
TotalSeq™-C	NLRP2	Human	8F10B51	ACGCTTGTGTTAGTT	1048
TotalSeq™-C	CD289 (TLR9)	Human	S16013D	CTATGATGCTGCATG	1049
TotalSeq™-C	Podocalyxin	Human	mAb 84	GAGCCGGTATAATGC	1051
TotalSeq™-C	CD224	Human	KF29	CTGATGAGATGTCAG	1052
TotalSeq™-C	CD258 (LIGHT)	Human	T5-39	ACTTCCCTGTAGAAA	1056
TotalSeq™-C	DR3 (TRAMP)	Human	JD3	GAGTTCCCTCAGTTC	1057
TotalSeq™-C	EGFR	Human	AY13	ACGTTGTAGCATGTC	5148
