## Supplementary Table S6 for "Longitudinal single-cell epitope and RNA-sequencing reveals the immunological impact of type 1 interferon autoantibodies in critical COVID-19"

### Sheet: Genes
cluster_1	cluster_2	cluster_3	cluster_4	cluster_5
APOBEC3A	ADM	APOO	B4GALT1	CD180
BST2	ALYREF	BUB1	BCL2L1	CD40
C3AR1	ANKRD28	CCDC58	C1QA	CLECL1
CCR1	CAPG	CCND2	C1QB	FCRLA
CMPK2	CAVIN3	CD320	C1QC	HIST1H2AH
CX3CR1	CD14	CD38	CA2	HIST1H2AI
EIF2AK2	CD63	CDC45	CDKN1A	IGKV2D-29
EPSTI1	CES1	CENPU	CHST2	IGLV3-25
GBP1	CLU	CLCC1	FCGR3A	IGLV7-43
GBP5	DYSF	CXCR3	H1FX	LAIR2
GIMAP4	FCGR1A	FABP5	IDH3A	LAX1
GIMAP7	FCGR1B	FKBP4	IGLV8-61	RRP15
GPN3	GAS6	FOXM1	LAIR1	STAG3
HERC5	GLA	HACD3	LINC02446	TSPAN13
HSH2D	GRN	HBB	LYAR	U2AF1L5
IFI27	LILRB4	HIST1H2BJ	NKG7	WDR12
IFI35	MARCO	IGHG1	PIM1	Z93241.1
IFI44	MCEMP1	IGHV1-24	PNPT1
IFI44L	MNDA	IGHV1-46	PRADC1
IFI6	MS4A4A	IGHV3-49	SELL
IFIH1	MS4A6A	IGKV2-29	SGK1
IFIT2	MT1F	IGLV2-5	SLC7A5
IFIT3	NAIP	KCNN3	SOCS3
IFITM1	RETN	LMNB1	TBC1D1
IFITM2	RNASE2	MCM2	TMEM173
IFITM3	S100A12	NCLN	TRBV28
IRF7	S100A8	POLR3K	TRBV9
ISG15	S100A9	PRDM1	ZC3H14
ISG20	SLC19A1	RFC5
LAP3	TCN2	SDC1
LY6E	TMEM176A	SLC38A5
MT2A	UBE2M	TIMM21
MX1	VCAN	UBE2T
MX2
NCF1
OAS1
OAS2
OAS3
OASL
PARP9
PLAC8
PLSCR1
SAMD9
SAMD9L
STAT1
TAP1
TMEM60
TNFSF10
UBE2L6
XAF1

### Sheet: GO_Analysis
cluster	GO_term_number	GO_term	GO_type	-log10padj
1	0	defense response to virus	BP	35.4521
1	1	type I interferon signaling pathway	BP	34.4561
1	2	response to virus	BP	23.3844
1	3	negative regulation of viral genome replication	BP	23.3844
1	4	response to interferon-beta	BP	13.0772
1	5	response to interferon-alpha	BP	10.2373
1	6	interferon-gamma-mediated signaling pathway	BP	8.16479
1	7	innate immune response	BP	7.96858
1	8	regulation of ribonuclease activity	BP	7.40777
1	9	response to interferon-gamma	BP	3.54784
1	10	ISG15-protein conjugation	BP	3.54784
1	11	immune response	BP	3.22358
1	12	negative regulation of type I interferon production	BP	3.14953
1	13	positive regulation of interferon-alpha production	BP	2.61557
1	14	negative regulation of viral entry into host cell	BP	2.08066
1	15	MDA-5 signaling pathway	BP	1.8938
1	16	defense response	BP	1.74768
1	17	negative regulation of mitochondrial depolarization	BP	1.126
1	18	synaptic vesicle budding from presynaptic endocytic zone membrane	BP	1.126
1	19	postsynaptic neurotransmitter receptor internalization	BP	1.04519
1	20	response to type I interferon	BP	1.04519
1	21	cytoplasm	CC	2.71589
1	22	cytosol	CC	2.69688
1	23	perinuclear region of cytoplasm	CC	1.7476
1	24	postsynaptic endocytic zone membrane	CC	1.6174
1	25	2'-5'-oligoadenylate synthetase activity	MF	4.47839
1	26	double-stranded RNA binding	MF	4.47839
1	27	GTP binding	MF	2.48681
1	28	ISG15 transferase activity	MF	1.458
1	29	identical protein binding	MF	1.43908
1	30	GTPase activity	MF	1.14609
1	31	protein binding	MF	1.02099
2	0	neutrophil degranulation	BP	6.07308
2	1	innate immune response	BP	2.03592
2	2	neutrophil aggregation	BP	2.03592
2	3	chemokine production	BP	1.68415
2	4	defense response to fungus	BP	1.6087
2	5	sequestering of zinc ion	BP	1.6087
2	6	receptor-mediated endocytosis	BP	1.6087
2	7	inflammatory response	BP	1.58017
2	8	toll-like receptor signaling pathway	BP	1.25279
2	9	positive regulation of NF-kappaB transcription factor activity	BP	1.11935
2	10	antimicrobial humoral response	BP	1.11935
2	11	cytokine secretion	BP	1.11935
2	12	leukocyte migration involved in inflammatory response	BP	1.11935
2	13	extracellular exosome	CC	3.9481
2	14	extracellular region	CC	3.9481
2	15	azurophil granule lumen	CC	3.83025
2	16	extracellular space	CC	3.56291
2	17	RAGE receptor binding	MF	2.6548
2	18	Toll-like receptor 4 binding	MF	1.54913
2	19	arachidonic acid binding	MF	1.50378
3	0	nucleoplasm	CC	1.05883
4	0	synapse pruning	BP	3.04477
4	1	complement activation	BP	1.58519
4	2	complement activation, classical pathway	BP	1.50159
4	3	regulation of complement activation	BP	1.17016
4	4	complement component C1 complex	CC	2.66058
4	5	collagen trimer	CC	1.46821
4	6	postsynapse	CC	1.17859
4	7	secretory granule membrane	CC	1.11603
